# The landscape of allele-specific expression in human kidneys

**DOI:** 10.64898/2025.12.03.692205

**Authors:** Ana C. Onuchic-Whitford, Junmo Sung, Eric D. Sakkas, Michelle T. McNulty, Christopher L. O’Connor, Anya Greenberg, Jihoon G. Yoon, Sowmya Badina, NEPTUNE (Nephrotic Syndrome Study Network), Laura H. Mariani, Markus Bitzer, Matthew G. Sampson, Dongwon Lee

**Affiliations:** Division of Nephrology, Brigham and Women’s Hospital; Boston, 02115, USA; Division of Nephrology, Boston Children’s Hospital; Boston, 02115, USA; Harvard Medical School; Boston, 02115, USA; Broad Institute of MIT and Harvard; Cambridge, 02142, USA; Department of Medicine, University of Michigan; Ann Arbor, 48109, USA; Department of Laboratory Medicine, Yonsei University College of Medicine; Seoul, 03722, Republic of Korea; Department of Laboratory Medicine, Gangnam Severance Hospital; Seoul, 06273, Republic of Korea; Centre for Digital Health and Precision Medicine, The Apollo University; Chittoor, 517127, India

## Abstract

Allele-specific expression (ASE), the preferential expression of one gene copy, is a key mechanism of genomic regulation. However, its role in human kidney disease remains poorly understood. In this study, we generated a high-quality, genome-wide ASE map using paired whole-genome sequencing and RNA-seq from microdissected glomerular (GLOM) and tubulointerstitial (TUBE) compartments of patients with proteinuric kidney disease. We showed that the majority of common ASE events were deterministic and sequence-mediated. We also found that diseased kidneys exhibited significantly more ASE in GLOM than TUBE, compared to controls. Unexpectedly, higher ASE in GLOM than TUBE was significantly associated with improved kidney disease outcomes in the disease cohort. Differential gene expression analysis suggested this was the result of an active, protective transcriptional response, including ribosome and ATP synthesis upregulation, rather than pathogenic dysregulation. Our work reveals glomerular ASE as a marker of adaptive transcriptional activity in proteinuric kidney disease.
