## Supplementary material for "The landscape of allele-specific expression in human kidneys": Table S1

### Sheet: TAB_DESCRIPTION
Table S1: Demographic and clinical characteristics of the NEPTUNE and control cohorts.
Tab Description
NEPTUNE	Table for the NEPTUNE cohort
CONTROL	Table for the CONTROL cohort

### Sheet: NEPTUNE
Demographic and clinical characteristics of the NEPTUNE cohort.
		NEPTUNE
		GLOM	TUBE
Number of Samples		222	206
Sex (Male)		137 (61.7)	127 (61.7)
Age at Biopsy		33.0 (21.9)	32.7 (22.2)
Age of Onset		30.7 (22.5)	30.4 (22.8)
Self-reported Race	Asian / Asian American	21 (9.5)	21 (10.2)
	Black / African American	53 (23.9)	50 (24.3)
	Multi-Racial	13 (5.9)	11 (5.3)
	Native Hawaiian / Other Pacific Islander	1 (0.5)	1 (0.5)
	Other	9 (4.1)	7 (3.4)
	White / Caucasian	125 (56.3)	116 (56.3)
Histologic Diagnosis	FSGS	80 (36.0)	76 (36.9)
	MCD	78 (35.1)	76 (36.9)
	MN	49 (22.1)	43 (20.9)
	OTHER	15 (6.8) (13: IgA nephropathy, 1: Membranous Nephropathy Secondary, 1: Incomplete assessment)	11 (5.3) (10: IgA nephropathy, 1: Membranous Nephropathy Secondary)
eGFR at Biopsy		86.9 (36.9)	87.7 (36.6)
UPCR at Biopsy		5.4 (6.8)	5.4 (6.9)
Mean (SD) or Count (%)
Note: All NEPTUNE TUBE samples are paired with NEPTUNE GLOM samples
Dictionary:
eGFR: estimated glomerular filtration rate
UPCR: urine protein-to-creatinine ratio
FSGS: focal segmental glomerulosclerosis
MCD: minimal change disease
MN: membranous nephropathy

### Sheet: CONTROL
Demographic and clinical characteristics of the control cohort.
`		CONTROL
Cohort		PRECISE	UMICH
Number of Samples with Paired GLOM and TUBE RNA-seq		23	8
Predicted Sex (Male)		17 (73.9)	2 (25.0)
Age		57.8 (10.9)	NA
Predicted Ancestry	American	1	0
	Asian	0	1
	European	22	6
	Other	0	1
eGFR at Baseline		86.1 (22.6)	NA
Serum Creatinine at Baseline		1.0 (0.2)	NA
Mean (SD) or Count (%)
Dictionary:
eGFR: estimated glomerular filtration rate
