## Supplementary material for "The landscape of allele-specific expression in human kidneys": Table S2

### Sheet: TOGA_SUMMARY
Table S2: Summary result of TOGA
NEPTUNE kidney compartment		GLOM				TUBE
Per sample		Mean number of genes	Mean % of genes in this category (among COV genes)	Median number of genes	Median % of genes in this category (among COV genes)	Mean number of genes	Mean % of genes in this category (among COV genes)	Median number of genes	Median % of genes in this category (among COV genes)
COV		7080	1	6794	1	6521	1	6314	1
TPM=0		476	0.067	455	0.067	409	0.063	395	0.063
Genes without overlap	No overlapping genomic regions	3629	0.513	3511	0.517	3401	0.522	3298	0.522
	Overlapping genomic regions, but no overlapping variants	680	0.096	641	0.094	588	0.09	564	0.089
	Total with no overlapping variants	4308	0.608	4152	0.611	3999	0.613	3862	0.612
IRPG < 0.1		777	0.11	753	0.111	733	0.112	712	0.113
Adjusted COV < 20		863	0.122	837	0.123	822	0.126	800	0.127
Resolved CPOV		243	0.034	229	0.034	213	0.033	205	0.032
Unresolved		251	0.035	235	0.035	222	0.034	213	0.034
Resolved		5085	0.718	4904	0.722	4722	0.724	4591	0.727
Excluded		1502	0.212	1435	0.211	1363	0.209	1309	0.207
