## Supplementary material for "The landscape of allele-specific expression in human kidneys": Table S3

### Sheet: TAB_DESCRIPTION
Table S3: Summary statistics of heterozygous variants in NEPTUNE.
Tab Description
COHORT	Summary statistics of heterozygous variants in NEPTUNE from population-phased VCF: per cohort (among all individuals within cohort)
INDIVIDUAL	Number of heterozygous variants per individual from population-phased VCF, stratisfied by self-reported race
INDIVIDUAL_gene	Number of heterozygous variants in COV, ASE and MAE genes per individual, stratisfied by self-reported race

### Sheet: COHORT
Summary statistics of heterozygous variants in NEPTUNE from population-phased VCF: per cohort (among all individuals within cohort)
Cohort	Number of samples	Total number of unique heterozygous variants among all samples in specific cohort
NEPTUNE (all), from population-phased VCF	222	28636211
COV genes in the NEPTUNE GLOM cohort	222	1707672
ASE genes in the NEPTUNE GLOM cohort	222	567997
COV genes in the NEPTUNE TUBE cohort	206	1653542
ASE genes in the NEPTUNE TUBE cohort	206	326518
COV genes in the NEPTUNE GLOM&TUBE cohort	428 (222 + 206)	2336126
ASE genes in the NEPTUNE GLOM&TUBE cohort	428 (222 + 206)	729689

### Sheet: INDIVIDUAL
Number of heterozygous variants per individual from population-phased VCF, stratisfied by self-reported race
	Number of samples	Median	Mean
All	222	2086260	2259402
Asian/Asian American	21	1976063	1999143
Black/African American	53	2729854	2712071
Multi-Racial	13	2612568	2466741
Native Hawaiian/Other Pacific Islander	1	1917629	1917629
Other	9	2433767	2445130
White/Caucasian	125	2056247	2078992

### Sheet: INDIVIDUAL_gene
Number of heterozygous variants in COV, ASE and MAE genes per individual, stratisfied by self-reported race
COHORT		NEPTUNE GLOM			NEPTUNE TUBE
		Number of samples	Median	Mean	Number of samples	Median	Mean
COV genes	All	222	38419	40971	206	36567	40562
	Asian/Asian American	21	34108	33717.2	21	31261	32533.7
	Black/African American	53	48196	52038.4	50	46156	50776.1
	Multi-Racial	13	42886	43685.8	11	45687	46177.2
	Native Hawaiian/Other Pacific Islander	1	75487	75487	1	84818	84818
	Other	9	46159	49430.2	7	37531	48092.9
	White/Caucasian	125	35847	36329.3	116	32156.5	36243.6
ASE genes	All	222	5391	6398	206	3130	3630
	Asian/Asian American	21	5841	6629.67	21	2711	3337.86
	Black/African American	53	6657	7651.43	50	4157.5	4303.16
	Multi-Racial	13	6388	7761.46	11	3910	4505.27
	Native Hawaiian/Other Pacific Islander	1	13672	13672	1	3627	3627
	Other	9	6347	8925.11	7	3028	3486
	White/Caucasian	125	4809	5445.3	116	2799	3317.84
MAE genes	All	222	98	165	206	43	55
	Asian/Asian American	21	119	240.714	21	31	92.1429
	Black/African American	53	114	177.717	50	46	48.62
	Multi-Racial	13	118	237.385	11	63	61.7273
	Native Hawaiian/Other Pacific Islander	1	220	220	1	55	55
	Other	9	127	235.667	7	42	57.8571
	White/Caucasian	125	87	133.112	116	43	49.7241
