## Supplementary material for "The landscape of allele-specific expression in human kidneys": Table S4

### Sheet: ASE_STATS
Table S4: Summary statistics of ASE analysis by cohort and method
Cohort	NEPTUNE				CONTROL
Method	WGS + RNA		RNA-only
Kidney compartment	GLOM	TUBE	GLOM	TUBE	GLOM	TUBE
Number of samples	222	206	222	206	48	42
Median number of COV genes per individual	5370	4989	4502	4064	4122	3512
Mean number of COV genes per individual	5579	5157	4626	4160	4187	3520
Median number of het variants used in COV genes per individual	38419	36567	7406	6604	6818	5495
Mean number of het variants used in COV genes per individual	40971	40562	7628	6782	6871	5572
Median number of het variants used in COV across individual-gene pairs	5	5	1	1	1	1
Mean number of het variants used in COV across individual-gene pairs	7.367	7.889	1.652	1.633	1.644	1.586
Median number of protein-coding COV genes per individual	5052	4694	4250	3824	3887	3283
Mean number of protein-coding COV genes per individual	5246	4847	4368	3923	3935	3295
Median number of ASE genes per individual	643	361	368	220	280	228
Mean number of ASE genes per individual	788	400	448	240	321	248
Median number of het variants used in ASE genes per individual	5391	3130	730	454	578	452.5
Mean number of het variants used in ASE genes per individual	6398	3630	855.4	485.3	631.8	472.3
Median number of het variants used in ASE genes across individual-gene pairs	6	6	1	1	1	1
Mean number of het variants used in ASE genes across individual-gene pairs	8.121	9.075	1.915	2.025	1.972	1.908
Median number of protein-coding ASE genes per individual	573	313	336	194	250	196
Mean number of protein-coding ASE genes per individual	703	346	408	212	287	218
Median number of MAE genes per individual	14	8	0	0	0	0
Mean number of MAE genes per individual	29	10	0	0	0	0
Median number of het variants used in MAE genes per individual	98	43	0	0	0	0
Mean number of het variants used in MAE genes per individual	164.6	54.72	0	0	0	0
Median number of het variants used in MAE genes across individual-gene pairs	5	4	0	0	0	0
Mean number of het variants used in MAE genes across individual-gene pairs	5.739	5.470	0	0	0	0
Median number of protein-coding MAE genes per individual	10	5	0	0	0	0
Mean number of protein-coding MAE genes per individual	20	6	0	0	0	0
Median fraction of ASE genes (among COV genes) per individual	0.115	0.07	0.077	0.053	0.066	0.068
Mean fraction of ASE genes (among COV genes) per individual	0.141	0.077	0.097	0.058	0.076	0.071
Number of COV genes in at least 1 individual	17332	16064	16372	15056	12676	11774
Number of protein-coding COV genes in at least 1 individual	14195	13581	13377	12569	11117	10335
Number of ASE genes in at least 1 individual	14991	11716	12090	8484	5988	4355
Number of protein-coding ASE genes in at least 1 individual	12712	10229	10643	7541	5419	3888
Number of MAE genes in at least 1 individual	3575	968	0	0	0	0
Number of protein-coding MAE genes in at least 1 individual	2659	680	0	0	0	0
