## Supplementary material for "The landscape of allele-specific expression in human kidneys": Table S6

### Sheet: Dictionary
Table S6: List of 299 known imprinted genes curated through literature review
Column Description
known_gene	Gene name as it appears in source (eg. Tucci et al, Baran et al)
ENSEMBL	ENSEMBL ID of Gene
gene_symbol	Gene name as referred to in this paper, changes are to match discrepencies between papers or match the GENCODE v45 annotation
TUCCI_IMPRINTED	TRUE if gene appears as an imprinted human gene in Tucci et al; FALSE otherwise
BARAN_IMPRINTED	TRUE if gene was in the list of candidate imprinted genes from Table 2 of Baran et al; FALSE otherwise
GLOM_IMPRINTED	TRUE if gene was determined as imprinted after running Baran et al pipeline on NEPTUNE GLOM data and gene was not determined as eQTL; FALSE otherwise
TUBE_IMPRINTED	TRUE if gene was determined as imprinted after running Baran et al pipeline on NEPTUNE TUBE data and gene was not determined as eQTL; FALSE otherwise
impglr_glom	Generalized Likelyhood of Imprinting of the gene in GLOM, as defined in Baran et al
hetlr_glom	Likelyhood of Heterogeneous imprinting of the gene in GLOM, as defined in Baran et al
optz1p_glom	Fraction of GLOM variant-individuals labelled as BALANCED expression by Baran et al pipeline
optz2p_glom	Fraction of GLOM variant-individuals labelled as IMBALANCED expression by Baran et al pipeline
optz3p_glom	Fraction of GLOM variant-individuals labelled as MONOALLELIC expression by Baran et al pipeline
both_glom	"+" if there exists a variant that is MONOALLELIC REFERENCE in one GLOM sample and MONOALLELIC ALTERNATIVE in another; "-" otherwise
indn_glom	Number of GLOM samples with at least one RNA cov8 variant
snpn_glom	Number of unique variants in the gene with RNA cov8 in GLOM
impglr_tube	Generalized Likelyhood of Imprinting of the gene in TUBE as defined in Baran et al
hetlr_tube	Likelyhood of Heterogeneous imprinting of the gene in TUBE as defined in Baran et al
optz1p_tube	Fraction of TUBE variant-individuals labelled as BALANCED expression by Baran et al pipeline
optz2p_tube	Fraction of TUBE variant-individuals labelled as IMBALANCED expression by Baran et al pipeline
optz3p_tube	Fraction of TUBE variant-individuals labelled as MONOALLELIC expression by Baran et al pipeline
both_tube	"+" if there exists a variant that is MONOALLELIC REFERENCE in one TUBE sample and MONOALLELIC ALTERNATIVE in another; "-" otherwise
indn_tube	Number of TUBE samples with at least one RNA cov8 variant
snpn_tube	Number of unique variants in the gene with RNA cov8 in TUBE

### Sheet: Known Imprinted Genes—impglr
known_gene	ENSEMBL	gene_symbol	TUCCI_IMPRINTED	BARAN_IMPRINTED	GLOM_IMPRINTED	TUBE_IMPRINTED	impglr_glom	hetlr_glom	optz1p_glom	optz2p_glom	optz3p_glom	both_glom	indn_glom	snpn_glom	impglr_tube	hetlr_tube	optz1p_tube	optz2p_tube	optz3p_tube	both_tube	indn_tube	snpn_tube
DIRAS3	ENSG00000162595	DIRAS3	TRUE	TRUE	TRUE	FALSE	46.324	0	0	0	1	+	6	2	21.66	0.127	0	0.09	0.91	+	5	3
IL12RB2	ENSG00000081985	IL12RB2	TRUE	FALSE	FALSE	FALSE	2.213	2.213	0.5	0	0.5	-	2	2	0	0	0	1	0	-	2	3
RNU5D-1	ENSG00000200169	RNU5D-1	TRUE	FALSE	FALSE	FALSE	NA	NA	NA	NA	NA	NA	NA	NA	NA	NA	NA	NA	NA	NA	NA	NA
AGO1	ENSG00000092847	AGO1	TRUE	FALSE	FALSE	FALSE	0.057	0.057	0.3	0.69	0.02	+	50	16	0	0	0.23	0.77	0	+	48	17
UTS2	ENSG00000049247	UTS2	TRUE	TRUE	FALSE	FALSE	NA	NA	NA	NA	NA	NA	NA	NA	NA	NA	NA	NA	NA	NA	NA	NA
THAP3	ENSG00000041988	THAP3	TRUE	FALSE	FALSE	FALSE	1.103	1.103	0.8	0.18	0.03	+	41	10	0	0	0.98	0.02	0	-	21	10
CACNA1E	ENSG00000198216	CACNA1E	TRUE	FALSE	FALSE	FALSE	NA	NA	NA	NA	NA	NA	NA	NA	NA	NA	NA	NA	NA	NA	NA	NA
CYP2J2	ENSG00000134716	CYP2J2	TRUE	FALSE	FALSE	FALSE	0	0	1	0	0	-	1	2	6.678	6.678	0.74	0.23	0.03	-	42	7
ACOT11	ENSG00000162390	ACOT11	TRUE	FALSE	FALSE	FALSE	4.916	4.916	0.29	0.69	0.02	+	132	22	0	0	0.72	0.28	0	+	153	29
LINC00467	ENSG00000153363	LINC00467	TRUE	FALSE	FALSE	FALSE	0	0	0.1	0.9	0	+	73	2	0	0	0.32	0.68	0	-	10	1
LRRTM1	ENSG00000162951	LRRTM1	TRUE	FALSE	FALSE	FALSE	0	0	0	1	0	-	2	1	6.353	0	0	0	1	-	2	1
TMEM247	ENSG00000284701	TMEM247	TRUE	FALSE	FALSE	FALSE	NA	NA	NA	NA	NA	NA	NA	NA	NA	NA	NA	NA	NA	NA	NA	NA
THUMPD2	ENSG00000138050	THUMPD2	TRUE	FALSE	FALSE	FALSE	8.285	8.285	0.47	0.46	0.07	+	61	9	0	0	0.95	0.05	0	-	24	4
PAX8	ENSG00000125618	PAX8	TRUE	FALSE	FALSE	FALSE	13.949	13.949	0.41	0.56	0.03	+	120	51	0	0	0.97	0.03	0	+	164	72
PAX8-AS1	ENSG00000189223	PAX8-AS1	TRUE	FALSE	FALSE	FALSE	44.408	44.408	0.02	0.88	0.1	+	65	43	0	0	0.74	0.26	0	-	3	2
DNAH7	ENSG00000118997	DNAH7	TRUE	FALSE	FALSE	FALSE	2.241	0.067	0	0.24	0.76	-	3	3	2.658	2.658	0.01	0.77	0.22	-	13	6
ICA1L	ENSG00000163596	ICA1L	TRUE	FALSE	FALSE	FALSE	0.125	0.125	0.01	0.95	0.04	-	27	8	NA	NA	NA	NA	NA	NA	NA	NA
GPR1	ENSG00000183671	CMKLR2	TRUE	FALSE	FALSE	FALSE	316.468	2.041	0.01	0.07	0.93	+	68	4	NA	NA	NA	NA	NA	NA	NA	NA
GPR1-AS	ENSG00000279220	CMKLR2-AS	TRUE	FALSE	FALSE	FALSE	NA	NA	NA	NA	NA	NA	NA	NA	NA	NA	NA	NA	NA	NA	NA	NA
ZDBF2	ENSG00000204186	ZDBF2	TRUE	TRUE	TRUE	TRUE	611.376	0	0	0	1	+	79	14	41.614	0	0	0	1	+	9	4
MRPL44	ENSG00000135900	MRPL44	TRUE	FALSE	FALSE	FALSE	0.001	0.001	1	0	0	-	119	7	0.001	0.001	1	0	0	-	129	7
SPHKAP	ENSG00000153820	SPHKAP	TRUE	FALSE	FALSE	FALSE	NA	NA	NA	NA	NA	NA	NA	NA	NA	NA	NA	NA	NA	NA	NA	NA
USP4	ENSG00000114316	USP4	TRUE	FALSE	FALSE	FALSE	0	0	0.94	0.06	0	-	64	8	0	0	0.99	0	0	-	53	6
SLC4A7	ENSG00000033867	SLC4A7	TRUE	FALSE	FALSE	FALSE	8.285	2.97	0.01	0.42	0.57	-	7	6	0	0	0.58	0.42	0	-	9	7
ZNF385D	ENSG00000151789	ZNF385D	TRUE	FALSE	FALSE	FALSE	3.226	0	0	0	1	-	1	1	6.591	6.591	0.15	0.71	0.13	+	33	7
EFCC1	ENSG00000114654	EFCC1	TRUE	FALSE	FALSE	FALSE	0	0	1	0	0	-	8	2	NA	NA	NA	NA	NA	NA	NA	NA
RAB7A	ENSG00000075785	RAB7A	TRUE	FALSE	FALSE	FALSE	5.433	5.433	0.98	0	0.02	+	80	15	0	0	0.98	0.02	0	-	73	10
MCCC1	ENSG00000078070	MCCC1	TRUE	FALSE	FALSE	FALSE	0.311	0.311	0.95	0.04	0.01	-	117	6	0.001	0.001	1	0	0	-	107	5
FGF12	ENSG00000114279	FGF12	TRUE	FALSE	FALSE	FALSE	16.412	16.412	0	0.76	0.24	+	23	5	8.392	8.392	0.37	0.37	0.25	+	11	6
MFI2	ENSG00000163975	MELTF	TRUE	FALSE	FALSE	FALSE	130.28	37.483	0.04	0.47	0.48	+	60	12	0	0	1	0	0	-	2	1
GPR78	ENSG00000247708	STX18-AS1	TRUE	FALSE	FALSE	FALSE	21.89	21.89	0.02	0.69	0.29	+	65	19	0	0	0.01	0.99	0	-	7	2
STX18-AS1	ENSG00000247708	STX18-AS1	TRUE	FALSE	FALSE	FALSE	21.89	21.89	0.02	0.69	0.29	+	65	19	0	0	0.01	0.99	0	-	7	2
PDE6B	ENSG00000133256	PDE6B	TRUE	FALSE	FALSE	FALSE	0	0	0.65	0.35	0	-	100	12	0	0	0.85	0.15	0	-	97	7
SH3BP2	ENSG00000087266	SH3BP2	TRUE	FALSE	FALSE	FALSE	0.934	0.934	0.59	0.39	0.01	+	185	18	7.055	7.055	0.96	0.03	0.01	+	181	20
NAP1L5	ENSG00000177432	NAP1L5	TRUE	TRUE	TRUE	TRUE	923.398	0	0	0	1	+	77	7	67.229	0	0	0	1	+	6	5
GRID2	ENSG00000152208	GRID2	TRUE	FALSE	FALSE	FALSE	NA	NA	NA	NA	NA	NA	NA	NA	NA	NA	NA	NA	NA	NA	NA	NA
SFRP2	ENSG00000145423	SFRP2	TRUE	FALSE	FALSE	FALSE	0	0	0.37	0.63	0	-	15	5	0	0	0.45	0.55	0	-	7	7
FAM149A	ENSG00000109794	FAM149A	TRUE	FALSE	FALSE	FALSE	9.885	9.885	0.45	0.49	0.06	+	113	20	0	0	0.59	0.41	0	+	158	34
FRG1	ENSG00000109536	FRG1	TRUE	FALSE	FALSE	FALSE	0	0	1	0	0	+	122	10	0	0	0.96	0.04	0	-	111	10
PLEKGH4B	NA	NA	TRUE	FALSE	FALSE	FALSE	NA	NA	NA	NA	NA	NA	NA	NA	NA	NA	NA	NA	NA	NA	NA	NA
RHOBTB3	ENSG00000164292	RHOBTB3	TRUE	FALSE	FALSE	FALSE	0	0	0.37	0.63	0	+	125	18	0	0	0.93	0.07	0	-	109	19
NUDT12	ENSG00000112874	NUDT12	TRUE	FALSE	FALSE	FALSE	54.156	54.156	0.49	0.47	0.04	+	172	13	30.038	30.038	0.78	0.21	0.01	+	157	13
VTRNA2-1	ENSG00000270123	VTRNA2-1	TRUE	FALSE	FALSE	FALSE	NA	NA	NA	NA	NA	NA	NA	NA	NA	NA	NA	NA	NA	NA	NA	NA
ZNF354C	ENSG00000177932	ZNF354C	TRUE	FALSE	FALSE	FALSE	23.013	23.013	0.16	0.76	0.08	+	69	17	0	0	0.71	0.29	0	-	6	5
CUL7	ENSG00000044090	CUL7	TRUE	FALSE	FALSE	FALSE	0.992	0.992	0.65	0.34	0.01	-	79	8	0	0	0.99	0.01	0	-	75	10
MDGA1	ENSG00000112139	MDGA1	TRUE	FALSE	FALSE	FALSE	1.89	0.537	0.39	0.01	0.6	-	2	2	NA	NA	NA	NA	NA	NA	NA	NA
MOCS1	ENSG00000124615	MOCS1	TRUE	FALSE	FALSE	FALSE	0	0	0.92	0.08	0	+	92	15	0	0	0.9	0.1	0	-	96	14
C6orf47	ENSG00000204439	C6orf47	TRUE	FALSE	FALSE	FALSE	NA	NA	NA	NA	NA	NA	NA	NA	NA	NA	NA	NA	NA	NA	NA	NA
RNF144B	ENSG00000137393	RNF144B	TRUE	FALSE	FALSE	FALSE	5.585	5.585	0.31	0.66	0.03	+	163	23	0.005	0.005	0	0.99	0	+	107	15
CD83	ENSG00000112149	CD83	TRUE	FALSE	FALSE	FALSE	0	0	0.81	0.19	0	+	165	10	0	0	0.9	0.1	0	-	160	12
FAM50B	ENSG00000145945	FAM50B	TRUE	TRUE	TRUE	TRUE	388.383	0	0	0	1	+	59	4	389.628	0	0	0	1	+	58	5
FAM50B-AS	ENSG00000145945	FAM50B	TRUE	TRUE	TRUE	TRUE	388.383	0	0	0	1	+	59	4	389.628	0	0	0	1	+	58	5
AIM1	ENSG00000112297	CRYBG1	TRUE	FALSE	FALSE	FALSE	11.469	11.469	0.32	0.63	0.06	+	158	22	0.973	0.973	0.9	0.09	0	+	190	35
LIN28B	ENSG00000187772	LIN28B	TRUE	FALSE	FALSE	FALSE	NA	NA	NA	NA	NA	NA	NA	NA	NA	NA	NA	NA	NA	NA	NA	NA
PHACTR2	ENSG00000112419	PHACTR2	TRUE	FALSE	FALSE	FALSE	2.523	2.523	0.51	0.48	0.01	+	170	45	0	0	0.73	0.27	0	+	104	25
HYMAI	ENSG00000283122	HYMAI	TRUE	FALSE	FALSE	FALSE	NA	NA	NA	NA	NA	NA	NA	NA	NA	NA	NA	NA	NA	NA	NA	NA
PLAGL1	ENSG00000118495	PLAGL1	TRUE	TRUE	TRUE	TRUE	347.644	0	0	0	1	+	61	13	290.383	0	0	0	1	+	59	10
SLC22A2	ENSG00000112499	SLC22A2	TRUE	FALSE	FALSE	FALSE	15.274	15.274	0.79	0.2	0.01	+	172	26	6.316	6.316	0.76	0.23	0.01	+	170	40
SLC22A3	ENSG00000146477	SLC22A3	TRUE	FALSE	FALSE	FALSE	7.633	7.633	0.4	0.55	0.05	+	70	9	0	0	0.69	0.31	0	+	119	10
PLG	ENSG00000122194	PLG	TRUE	FALSE	FALSE	FALSE	3.05	3.05	0.53	0.45	0.02	+	148	13	19.843	19.843	0.63	0.33	0.04	+	148	23
KIF25	ENSG00000125337	KIF25	TRUE	TRUE	FALSE	FALSE	NA	NA	NA	NA	NA	NA	NA	NA	NA	NA	NA	NA	NA	NA	NA	NA
GRB10	ENSG00000106070	GRB10	TRUE	TRUE	FALSE	FALSE	8.926	8.926	0.8	0.19	0.01	+	151	27	15.147	15.147	0.71	0.25	0.05	+	154	18
RAPGEF5	ENSG00000136237	RAPGEF5	TRUE	FALSE	FALSE	FALSE	84.306	62.413	0.34	0.34	0.32	+	66	23	0	0	1	0	0	-	18	4
SCIN	ENSG00000006747	SCIN	TRUE	FALSE	FALSE	FALSE	10.15	10.15	0.53	0.44	0.02	+	172	19	26.154	26.154	0.98	0	0.01	+	182	23
THSD7A	ENSG00000005108	THSD7A	TRUE	FALSE	FALSE	FALSE	104.196	104.196	0.49	0.46	0.05	+	218	190	0	0	0.66	0.34	0	+	173	36
CALCR	ENSG00000004948	CALCR	TRUE	FALSE	FALSE	FALSE	3.035	3.035	0.09	0.82	0.08	+	34	6	0	0	0.02	0.98	0	-	2	3
TFPI2	ENSG00000105825	TFPI2	TRUE	FALSE	FALSE	FALSE	7.934	7.934	0.62	0.36	0.02	+	106	6	0	0	0	1	0	-	42	6
SGCE	ENSG00000127990	SGCE	TRUE	FALSE	FALSE	FALSE	0	0	0.01	0.99	0	-	8	9	0	0	1	0	0	-	9	4
PEG10	ENSG00000242265	PEG10	TRUE	TRUE	FALSE	TRUE	34.684	0	0	0	1	+	6	4	123.023	0	0	0	1	+	19	7
PDK4	ENSG00000004799	PDK4	TRUE	FALSE	FALSE	FALSE	0	0	0.83	0.17	0	+	162	28	0	0	0.94	0.06	0	+	148	22
CPA4	ENSG00000128510	CPA4	TRUE	TRUE	FALSE	FALSE	0	0	0.45	0.55	0	-	33	4	1.853	1.853	0.01	0.73	0.26	-	7	4
MEST	ENSG00000106484	MEST	TRUE	TRUE	TRUE	FALSE	286.119	0	0	0	1	+	67	3	244.186	0	0	0	1	+	81	3
MESTIT1	ENSG00000272701	MESTIT1	TRUE	FALSE	FALSE	FALSE	NA	NA	NA	NA	NA	NA	NA	NA	NA	NA	NA	NA	NA	NA	NA	NA
COPG2IT1	ENSG00000286214	COPG2IT1	TRUE	FALSE	FALSE	FALSE	7.297	0	0	0	1	-	1	2	NA	NA	NA	NA	NA	NA	NA	NA
KLF14	ENSG00000266265	KLF14	TRUE	FALSE	FALSE	FALSE	NA	NA	NA	NA	NA	NA	NA	NA	NA	NA	NA	NA	NA	NA	NA	NA
KLHDC10	ENSG00000128607	KLHDC10	TRUE	FALSE	FALSE	FALSE	4.36	4.36	0.47	0.51	0.02	+	154	17	0	0	0.69	0.31	0	-	136	13
AGBL3	ENSG00000146856	AGBL3	TRUE	FALSE	FALSE	FALSE	26.431	26.431	0.02	0.72	0.27	+	54	14	0	0	0.1	0.9	0	-	50	10
PRKAG2	ENSG00000106617	PRKAG2	TRUE	FALSE	FALSE	FALSE	2.377	2.377	0.65	0.33	0.03	+	113	13	0.003	0.003	1	0	0	-	138	18
PTK2B	ENSG00000120899	PTK2B	TRUE	FALSE	FALSE	FALSE	26.164	26.164	0.6	0.38	0.02	+	171	19	0	0	0.78	0.22	0	+	166	17
R3HCC1	ENSG00000104679	R3HCC1	TRUE	FALSE	FALSE	FALSE	0	0	0.98	0.02	0	-	147	13	0	0	1	0	0	-	139	10
CLDN23	ENSG00000253958	CLDN23	TRUE	FALSE	FALSE	FALSE	36.585	36.585	0.42	0.55	0.03	+	114	20	0	0	0.66	0.34	0	+	134	22
DLGAP2	ENSG00000198010	DLGAP2	TRUE	FALSE	FALSE	FALSE	6.301	4.402	0.39	0	0.61	-	5	6	0.005	0.005	0.04	0.95	0	+	97	20
PKIA	ENSG00000171033	PKIA	TRUE	FALSE	FALSE	FALSE	0	0	0.41	0.59	0	-	13	1	0	0	0.35	0.65	0	-	13	2
ZFAT	ENSG00000066827	ZFAT	TRUE	FALSE	FALSE	FALSE	11.496	11.496	0.4	0.55	0.05	+	160	18	8.542	8.542	0.96	0.03	0.01	+	182	20
ZFAT-AS1	ENSG00000248492	ZFAT-AS1	TRUE	FALSE	FALSE	FALSE	NA	NA	NA	NA	NA	NA	NA	NA	NA	NA	NA	NA	NA	NA	NA	NA
PEG13	ENSG00000282164	PEG13	TRUE	FALSE	FALSE	FALSE	27.994	0	0	0	1	+	6	4	32.118	0	0	0	1	+	7	4
PSCA	ENSG00000167653	PSCA	TRUE	FALSE	FALSE	FALSE	88.234	0	0	0	1	-	5	11	55.908	0.764	0.12	0	0.88	-	14	6
NAPRT1	ENSG00000147813	NAPRT	TRUE	FALSE	FALSE	FALSE	0	0	0.29	0.71	0	+	140	13	0	0	0.75	0.25	0	-	125	15
TRAPPC9	ENSG00000167632	TRAPPC9	TRUE	FALSE	FALSE	FALSE	1.71	1.71	0.46	0.53	0.01	+	177	27	5.326	5.326	0.39	0.59	0.02	+	191	32
KCNK9	ENSG00000169427	KCNK9	TRUE	FALSE	FALSE	FALSE	NA	NA	NA	NA	NA	NA	NA	NA	NA	NA	NA	NA	NA	NA	NA	NA
DENND3	ENSG00000105339	DENND3	TRUE	FALSE	FALSE	FALSE	18.447	18.447	0.49	0.47	0.04	+	186	29	2.905	2.905	0.53	0.45	0.02	+	83	26
GLIS3	ENSG00000107249	GLIS3	TRUE	FALSE	FALSE	FALSE	49.748	49.748	0.46	0.33	0.22	+	65	28	3.241	3.241	0.79	0.19	0.02	+	136	40
PGM5P3-AS1	ENSG00000277631	PGM5P3-AS1	TRUE	FALSE	FALSE	FALSE	NA	NA	NA	NA	NA	NA	NA	NA	NA	NA	NA	NA	NA	NA	NA	NA
EXD3	ENSG00000187609	EXD3	TRUE	FALSE	FALSE	FALSE	0	0	0.29	0.71	0	+	178	24	13.095	13.095	0.54	0.44	0.02	+	148	23
PTCHD3	ENSG00000182077	PTCHD3	TRUE	FALSE	FALSE	FALSE	NA	NA	NA	NA	NA	NA	NA	NA	NA	NA	NA	NA	NA	NA	NA	NA
ITGA8	ENSG00000077943	ITGA8	TRUE	FALSE	FALSE	FALSE	17.746	17.746	0.73	0.25	0.02	+	179	59	0	0	0.01	0.99	0	+	10	11
PROSER2	ENSG00000148426	PROSER2	TRUE	FALSE	FALSE	FALSE	0.387	0.387	0.17	0.82	0.01	+	86	13	0	0	0.87	0.13	0	-	63	14
PROSER2-AS1	ENSG00000225778	PROSER2-AS1	TRUE	FALSE	FALSE	FALSE	0	0	0	1	0	-	2	4	0	0	1	0	0	-	1	1
JMJD1C	ENSG00000171988	JMJD1C	TRUE	FALSE	FALSE	FALSE	25.803	25.803	0.56	0.4	0.04	+	149	36	0	0	0.87	0.13	0	+	126	19
AIFM2	ENSG00000042286	AIFM2	TRUE	FALSE	FALSE	FALSE	0	0	0.67	0.33	0	+	139	22	0	0	0.74	0.26	0	+	122	20
USMG5	ENSG00000173915	ATP5MK	TRUE	FALSE	FALSE	FALSE	1.18	1.18	0.7	0.28	0.01	-	86	3	0	0	0.99	0.01	0	-	83	3
VWA2	ENSG00000165816	VWA2	TRUE	FALSE	FALSE	FALSE	2.801	2.801	0.01	0.87	0.12	+	12	4	0	0	1	0	0	-	1	1
INPP5F_V2	ENSG00000198825	INPP5F	TRUE	TRUE	FALSE	FALSE	0.061	0.061	0.31	0.69	0.01	+	110	11	0	0	0.45	0.55	0	+	126	11
CPXM2	ENSG00000121898	CPXM2	TRUE	FALSE	FALSE	FALSE	87.029	87.029	0.28	0.52	0.19	+	104	10	0	0	0.63	0.37	0	+	140	9
ACCS	ENSG00000110455	ACCS	TRUE	FALSE	FALSE	FALSE	19.524	19.524	0.01	0.88	0.11	+	97	9	0	0	0.09	0.91	0	-	122	7
ALKBH3	ENSG00000166199	ALKBH3	TRUE	FALSE	FALSE	FALSE	0.902	0.902	0.67	0.32	0.01	+	154	16	0	0	0.87	0.13	0	-	140	14
MAPK8IP1	ENSG00000121653	MAPK8IP1	TRUE	FALSE	FALSE	FALSE	0	0	0.31	0.69	0	-	3	2	0	0	0.02	0.98	0	-	4	2
WT1-Alt transcript	NA	NA	TRUE	FALSE	FALSE	FALSE	NA	NA	NA	NA	NA	NA	NA	NA	NA	NA	NA	NA	NA	NA	NA	NA
WT1AS	ENSG00000183242	WT1-AS	TRUE	FALSE	FALSE	FALSE	3.59	3.59	0.07	0.91	0.02	+	188	96	0	0	0	1	0	-	3	2
LINC00294	ENSG00000280798	LINC00294	TRUE	FALSE	FALSE	FALSE	NA	NA	NA	NA	NA	NA	NA	NA	0	0	0.99	0.01	0	-	1	1
miR-675	ENSG00000284010	MIR675	TRUE	FALSE	FALSE	FALSE	NA	NA	NA	NA	NA	NA	NA	NA	NA	NA	NA	NA	NA	NA	NA	NA
IGF2	ENSG00000167244	IGF2	TRUE	TRUE	TRUE	TRUE	600.255	0	0	0	1	+	89	13	94.422	0.194	0.03	0	0.97	+	18	7
IGF2AS	ENSG00000099869	IGF2-AS	TRUE	TRUE	FALSE	FALSE	NA	NA	NA	NA	NA	NA	NA	NA	NA	NA	NA	NA	NA	NA	NA	NA
INS	ENSG00000254647	INS	TRUE	FALSE	FALSE	FALSE	NA	NA	NA	NA	NA	NA	NA	NA	NA	NA	NA	NA	NA	NA	NA	NA
KCNQ1	ENSG00000053918	KCNQ1	TRUE	TRUE	FALSE	FALSE	100.963	34.484	0	0.43	0.57	+	76	18	21.349	21.349	0	0.81	0.19	+	102	17
KCNQ1OT1	ENSG00000269821	KCNQ1OT1	TRUE	FALSE	TRUE	TRUE	1362.65	0	0	0	1	+	120	44	200.194	0	0	0	1	+	30	12
KCNQ1DN	ENSG00000237941	KCNQ1DN	TRUE	FALSE	FALSE	FALSE	17.572	0.179	0	0.1	0.9	+	9	4	NA	NA	NA	NA	NA	NA	NA	NA
CDKN1C	ENSG00000129757	CDKN1C	TRUE	FALSE	FALSE	FALSE	13.295	0	0	0	1	-	2	2	5.699	0	0	0	1	-	1	1
PHLDA2	ENSG00000181649	PHLDA2	TRUE	FALSE	FALSE	FALSE	0	0	0.05	0.95	0	-	61	2	0	0	0.21	0.79	0	-	14	2
miR-483	ENSG00000207805	MIR483	TRUE	FALSE	FALSE	FALSE	NA	NA	NA	NA	NA	NA	NA	NA	NA	NA	NA	NA	NA	NA	NA	NA
SLC22A18	ENSG00000110628	SLC22A18	TRUE	FALSE	FALSE	FALSE	88.539	88.539	0.02	0.83	0.14	+	145	13	56.506	56.506	0.09	0.8	0.11	+	143	18
ZNF215	ENSG00000149054	ZNF215	TRUE	FALSE	FALSE	FALSE	6.623	6.623	0.02	0.75	0.23	+	13	9	0	0	0.3	0.7	0	-	26	8
NAV2	ENSG00000166833	NAV2	TRUE	FALSE	FALSE	FALSE	6.322	6.322	0.01	0.93	0.05	+	77	34	1.034	1.034	0.79	0.21	0.01	+	145	31
ART5	ENSG00000167311	ART5	TRUE	FALSE	FALSE	FALSE	2.162	2.162	0.01	0.6	0.4	-	4	4	0	0	0.06	0.94	0	-	9	4
OVCH2	ENSG00000183378	OVCH2	TRUE	FALSE	FALSE	FALSE	0	0	0.02	0.98	0	-	11	4	3.833	3.833	0.03	0.95	0.02	+	116	9
RNF141	ENSG00000110315	RNF141	TRUE	FALSE	FALSE	FALSE	2.069	2.069	0.89	0.1	0.01	+	166	16	0	0	0.99	0.01	0	-	151	10
IRF7	ENSG00000185507	IRF7	TRUE	FALSE	FALSE	FALSE	0	0	0.65	0.35	0	-	126	9	0	0	0.6	0.4	0	-	64	5
ANO1	ENSG00000131620	ANO1	TRUE	FALSE	FALSE	FALSE	1.726	1.726	0.59	0.4	0.01	-	92	11	0	0	0.99	0.01	0	-	17	8
PAK1	ENSG00000149269	PAK1	TRUE	FALSE	FALSE	FALSE	6.506	6.506	0.68	0.28	0.04	+	113	10	0	0	0.94	0.06	0	-	100	4
VSTM5	ENSG00000214376	VSTM5	TRUE	FALSE	FALSE	FALSE	97.154	48.08	0	0.6	0.39	+	44	13	0	0	0.48	0.52	0	+	34	14
ZC3H12C	ENSG00000149289	ZC3H12C	TRUE	FALSE	FALSE	FALSE	NA	NA	NA	NA	NA	NA	NA	NA	0	0	0.99	0.01	0	-	2	3
SPA17	ENSG00000064199	SPA17	TRUE	FALSE	FALSE	FALSE	1.303	1.303	0.01	0.62	0.38	-	4	3	0	0	1	0	0	-	7	2
NTM	ENSG00000182667	NTM	TRUE	TRUE	FALSE	FALSE	2.306	2.306	0.07	0.82	0.1	+	33	6	0	0	0.2	0.8	0	-	5	5
OPCML	ENSG00000183715	OPCML	TRUE	FALSE	FALSE	FALSE	0	0	0	1	0	-	9	4	0	0	0.25	0.75	0	-	24	6
TIGAR	ENSG00000078237	TIGAR	TRUE	FALSE	FALSE	FALSE	0	0	0.4	0.6	0	-	15	13	0	0	0.41	0.59	0	-	15	6
CACNA1C	ENSG00000151067	CACNA1C	TRUE	FALSE	FALSE	FALSE	9.62	9.62	0.05	0.8	0.15	+	58	27	0	0	0.01	0.99	0	-	1	1
WIF1	ENSG00000156076	WIF1	TRUE	FALSE	FALSE	FALSE	NA	NA	NA	NA	NA	NA	NA	NA	NA	NA	NA	NA	NA	NA	NA	NA
N4BP2L1	ENSG00000139597	N4BP2L1	TRUE	FALSE	FALSE	FALSE	9.292	9.292	0.73	0.25	0.03	+	105	16	0.637	0.637	0.75	0.24	0.01	-	76	9
RB1	ENSG00000139687	RB1	TRUE	FALSE	FALSE	FALSE	13.007	13.007	0	0.74	0.26	+	48	21	1.602	1.602	0	0.87	0.13	-	8	4
RB2	ENSG00000139687	RB1	TRUE	FALSE	FALSE	FALSE	13.007	13.007	0	0.74	0.26	+	48	21	1.602	1.602	0	0.87	0.13	-	8	4
LPAR6	ENSG00000139679	LPAR6	TRUE	TRUE	FALSE	FALSE	1.673	1.673	0.98	0	0.02	-	69	8	0	0	0.39	0.61	0	-	58	2
DLEU7	ENSG00000186047	DLEU7	TRUE	FALSE	FALSE	FALSE	NA	NA	NA	NA	NA	NA	NA	NA	NA	NA	NA	NA	NA	NA	NA	NA
KLHL1	ENSG00000150361	KLHL1	TRUE	FALSE	FALSE	FALSE	NA	NA	NA	NA	NA	NA	NA	NA	NA	NA	NA	NA	NA	NA	NA	NA
FGF14	ENSG00000102466	FGF14	TRUE	FALSE	FALSE	FALSE	3.844	1.315	0.01	0.31	0.68	-	4	5	2.786	1.476	0.44	0.03	0.53	-	2	3
PCK2	ENSG00000100889	PCK2	TRUE	FALSE	FALSE	FALSE	0	0	0.82	0.18	0	-	60	7	0.001	0.001	0.94	0.06	0	+	122	11
PAPLN-AS1	ENSG00000258376	PAPLN-AS1	TRUE	FALSE	FALSE	FALSE	20.767	20.767	0.44	0.43	0.13	+	25	6	NA	NA	NA	NA	NA	NA	NA	NA
DLK1	ENSG00000185559	DLK1	TRUE	TRUE	FALSE	FALSE	NA	NA	NA	NA	NA	NA	NA	NA	32.067	0	0	0	1	-	4	2
MEG3	ENSG00000214548	MEG3	TRUE	TRUE	TRUE	FALSE	214.292	0	0	0	1	+	20	11	10.711	0	0	0	1	+	2	2
MIR337	ENSG00000199151	MIR337	TRUE	FALSE	FALSE	FALSE	NA	NA	NA	NA	NA	NA	NA	NA	NA	NA	NA	NA	NA	NA	NA	NA
RTL1	ENSG00000254656	RTL1	TRUE	FALSE	FALSE	FALSE	NA	NA	NA	NA	NA	NA	NA	NA	NA	NA	NA	NA	NA	NA	NA	NA
MEG8	ENSG00000225746	MEG8	TRUE	TRUE	FALSE	FALSE	6.338	0	0	0	1	-	1	2	NA	NA	NA	NA	NA	NA	NA	NA
miR-134	ENSG00000207993	MIR134	TRUE	FALSE	FALSE	FALSE	NA	NA	NA	NA	NA	NA	NA	NA	NA	NA	NA	NA	NA	NA	NA	NA
PiRNAs	NA	NA	TRUE	FALSE	FALSE	FALSE	NA	NA	NA	NA	NA	NA	NA	NA	NA	NA	NA	NA	NA	NA	NA	NA
MKRN3	ENSG00000179455	MKRN3	TRUE	FALSE	FALSE	FALSE	NA	NA	NA	NA	NA	NA	NA	NA	NA	NA	NA	NA	NA	NA	NA	NA
MAGEL2	ENSG00000254585	MAGEL2	TRUE	TRUE	TRUE	FALSE	75.622	0	0	0	1	+	8	2	NA	NA	NA	NA	NA	NA	NA	NA
NDN	ENSG00000182636	NDN	TRUE	TRUE	TRUE	TRUE	452.577	0	0	0	1	+	67	2	321.451	0	0	0	1	+	53	3
NPAP1	ENSG00000185823	NPAP1	TRUE	FALSE	FALSE	FALSE	NA	NA	NA	NA	NA	NA	NA	NA	NA	NA	NA	NA	NA	NA	NA	NA
SNURF	ENSG00000273173	SNURF	TRUE	TRUE	FALSE	FALSE	NA	NA	NA	NA	NA	NA	NA	NA	NA	NA	NA	NA	NA	NA	NA	NA
SNRPN	ENSG00000128739	SNRPN	TRUE	TRUE	TRUE	TRUE	874.656	0	0	0	1	+	106	15	721.588	0	0	0	1	+	99	13
SNORD107	ENSG00000276314	SNORD107	TRUE	FALSE	FALSE	FALSE	NA	NA	NA	NA	NA	NA	NA	NA	NA	NA	NA	NA	NA	NA	NA	NA
SNORD64	ENSG00000276610	SNORD64	TRUE	FALSE	FALSE	FALSE	NA	NA	NA	NA	NA	NA	NA	NA	NA	NA	NA	NA	NA	NA	NA	NA
SNORD108	ENSG00000239014	SNORD108	TRUE	FALSE	FALSE	FALSE	NA	NA	NA	NA	NA	NA	NA	NA	NA	NA	NA	NA	NA	NA	NA	NA
SNORD109A	ENSG00000274640	SNORD109A	TRUE	FALSE	FALSE	FALSE	NA	NA	NA	NA	NA	NA	NA	NA	NA	NA	NA	NA	NA	NA	NA	NA
IPW	NA	NA	TRUE	FALSE	FALSE	FALSE	NA	NA	NA	NA	NA	NA	NA	NA	NA	NA	NA	NA	NA	NA	NA	NA
SNORD109B	ENSG00000239169	SNORD109B	TRUE	FALSE	FALSE	FALSE	NA	NA	NA	NA	NA	NA	NA	NA	NA	NA	NA	NA	NA	NA	NA	NA
UBE3A-AS	ENSG00000224078	SNHG14	TRUE	TRUE	TRUE	TRUE	1615.35	0	0	0	1	+	160	54	1084.9	0	0	0	1	+	134	41
UBE3A	ENSG00000114062	UBE3A	TRUE	TRUE	FALSE	FALSE	1.109	1.109	0.86	0.01	0.13	-	17	11	8.203	8.203	0.72	0.15	0.13	-	11	9
PWRN1	ENSG00000259905	PWRN1	TRUE	TRUE	FALSE	FALSE	NA	NA	NA	NA	NA	NA	NA	NA	NA	NA	NA	NA	NA	NA	NA	NA
SNHG14	ENSG00000224078	SNHG14	TRUE	TRUE	TRUE	TRUE	1615.35	0	0	0	1	+	160	54	1084.9	0	0	0	1	+	134	41
H73492	NA	NA	TRUE	FALSE	FALSE	FALSE	NA	NA	NA	NA	NA	NA	NA	NA	NA	NA	NA	NA	NA	NA	NA	NA
RYR3	ENSG00000198838	RYR3	TRUE	FALSE	FALSE	FALSE	17.872	6.705	0	0.57	0.42	+	19	21	NA	NA	NA	NA	NA	NA	NA	NA
DNM1P35	ENSG00000246877	DNM1P35	TRUE	FALSE	FALSE	FALSE	NA	NA	NA	NA	NA	NA	NA	NA	NA	NA	NA	NA	NA	NA	NA	NA
RASGRF1	ENSG00000058335	RASGRF1	TRUE	FALSE	FALSE	FALSE	NA	NA	NA	NA	NA	NA	NA	NA	2.699	2.699	0.92	0	0.08	-	15	4
FAM174B	ENSG00000185442	FAM174B	TRUE	FALSE	FALSE	FALSE	0.369	0.369	0.53	0.45	0.03	+	90	11	0	0	0.06	0.94	0	+	41	10
IRAIN	ENSG00000259424	IRAIN	TRUE	FALSE	FALSE	FALSE	NA	NA	NA	NA	NA	NA	NA	NA	NA	NA	NA	NA	NA	NA	NA	NA
LRRK1	ENSG00000154237	LRRK1	TRUE	FALSE	FALSE	FALSE	24.265	24.265	0.59	0.16	0.24	+	43	10	5.727	3.262	0.01	0.53	0.46	-	6	7
SIAH1	ENSG00000196470	SIAH1	TRUE	FALSE	FALSE	FALSE	0	0	0.99	0.01	0	-	69	7	0	0	1	0	0	-	63	7
ZNF597	ENSG00000167981	ZNF597	TRUE	TRUE	TRUE	TRUE	228.4	0	0	0	1	+	37	12	44.195	0	0	0	1	+	13	6
NAA60 isoform 1	NA	NA	TRUE	FALSE	FALSE	FALSE	NA	NA	NA	NA	NA	NA	NA	NA	NA	NA	NA	NA	NA	NA	NA	NA
PDPR	ENSG00000090857	PDPR	TRUE	FALSE	FALSE	FALSE	3.072	3.072	0	0.91	0.08	+	63	19	0	0	0	1	0	+	69	17
ZFP90	ENSG00000184939	ZFP90	TRUE	FALSE	FALSE	FALSE	4.751	4.751	0.51	0.48	0.01	+	140	20	0	0	0.88	0.12	0	+	119	19
CLEC3A	ENSG00000166509	CLEC3A	TRUE	FALSE	FALSE	FALSE	132.596	3.45	0.01	0.18	0.81	+	44	14	NA	NA	NA	NA	NA	NA	NA	NA
NLGN2	ENSG00000169992	NLGN2	TRUE	FALSE	FALSE	FALSE	0	0	0.98	0.02	0	-	3	5	NA	NA	NA	NA	NA	NA	NA	NA
SEPT4	ENSG00000108387	SEPTIN4	TRUE	FALSE	FALSE	FALSE	0	0	1	0	0	-	118	5	0.289	0.289	0.94	0.05	0.01	-	111	5
ZNF714	ENSG00000160352	ZNF714	TRUE	FALSE	FALSE	FALSE	14.23	14.23	0	0.82	0.17	+	45	4	9.544	9.544	0.01	0.92	0.08	+	30	4
AXL	ENSG00000167601	AXL	TRUE	FALSE	FALSE	FALSE	1.838	1.838	0.07	0.9	0.03	+	86	5	1.524	1.524	0.05	0.89	0.06	-	22	4
DNMT1	ENSG00000130816	DNMT1	TRUE	FALSE	FALSE	FALSE	0.625	0.625	0.72	0.25	0.02	+	79	9	0	0	0.97	0.03	0	+	25	7
SIPR2	ENSG00000267534	S1PR2	TRUE	FALSE	FALSE	FALSE	0	0	0.9	0.1	0	-	10	3	0	0	0	1	0	-	2	3
ICAM1	ENSG00000090339	ICAM1	TRUE	FALSE	FALSE	FALSE	0	0	0.69	0.31	0	+	174	10	0	0	0.95	0.05	0	+	124	10
FDX1L	ENSG00000267673	FDX2	TRUE	FALSE	FALSE	FALSE	0.001	0.001	1	0	0	-	99	4	0.001	0.001	1	0	0	-	107	4
ZNF833P	ENSG00000267343	ZNF833P	TRUE	FALSE	FALSE	FALSE	NA	NA	NA	NA	NA	NA	NA	NA	NA	NA	NA	NA	NA	NA	NA	NA
GNG7	ENSG00000176533	GNG7	TRUE	FALSE	FALSE	FALSE	2.771	2.771	0.89	0.1	0.01	+	188	24	0	0	0.9	0.1	0	+	165	18
ANO8	ENSG00000074855	ANO8	TRUE	FALSE	FALSE	FALSE	27.759	0	0	0	1	-	5	1	4.294	0	0	0	1	-	1	1
CACNA1A	ENSG00000141837	CACNA1A	TRUE	FALSE	FALSE	FALSE	NA	NA	NA	NA	NA	NA	NA	NA	NA	NA	NA	NA	NA	NA	NA	NA
C19MC	NA	NA	TRUE	FALSE	FALSE	FALSE	NA	NA	NA	NA	NA	NA	NA	NA	NA	NA	NA	NA	NA	NA	NA	NA
ZNF331	ENSG00000130844	ZNF331	TRUE	TRUE	TRUE	TRUE	1903.81	0	0	0	1	+	131	16	1595.54	0	0	0	1	+	120	19
Anti-MIR371-MIR373	NA	NA	TRUE	FALSE	FALSE	FALSE	NA	NA	NA	NA	NA	NA	NA	NA	NA	NA	NA	NA	NA	NA	NA	NA
MIR512-1	ENSG00000207645	MIR512-1	TRUE	FALSE	FALSE	FALSE	NA	NA	NA	NA	NA	NA	NA	NA	NA	NA	NA	NA	NA	NA	NA	NA
ZIM2	ENSG00000269699	ZIM2	TRUE	FALSE	FALSE	FALSE	NA	NA	NA	NA	NA	NA	NA	NA	NA	NA	NA	NA	NA	NA	NA	NA
PEG3	ENSG00000198300	PEG3	TRUE	TRUE	TRUE	FALSE	118.292	0	0	0	1	+	17	12	11.817	0	0	0	1	+	4	3
MIMT1	ENSG00000268654	MIMT1	TRUE	FALSE	FALSE	FALSE	NA	NA	NA	NA	NA	NA	NA	NA	NA	NA	NA	NA	NA	NA	NA	NA
ZNF542P	ENSG00000290720	ZNF542P	TRUE	FALSE	FALSE	FALSE	2.129	2.129	0.63	0.36	0.02	+	108	11	1.273	1.273	0.96	0.02	0.02	-	99	10
ZNF542P	ENSG00000240225	ZNF542P	TRUE	FALSE	FALSE	FALSE	NA	NA	NA	NA	NA	NA	NA	NA	NA	NA	NA	NA	NA	NA	NA	NA
CST1	ENSG00000170373	CST1	TRUE	TRUE	FALSE	FALSE	NA	NA	NA	NA	NA	NA	NA	NA	NA	NA	NA	NA	NA	NA	NA	NA
PSIMCT-1	ENSG00000101898	MCTS2	TRUE	FALSE	FALSE	FALSE	NA	NA	NA	NA	NA	NA	NA	NA	NA	NA	NA	NA	NA	NA	NA	NA
ACTL10	ENSG00000288649	ACTL10	TRUE	FALSE	FALSE	FALSE	0	0	0.14	0.86	0	-	23	4	12.491	8.168	0.22	0.4	0.38	-	5	4
NNAT	ENSG00000053438	NNAT	TRUE	FALSE	FALSE	FALSE	NA	NA	NA	NA	NA	NA	NA	NA	NA	NA	NA	NA	NA	NA	NA	NA
BLCAP	ENSG00000166619	BLCAP	TRUE	FALSE	FALSE	FALSE	0	0	0.98	0.02	0	-	1	1	0	0	1	0	0	-	3	1
ZHX3	ENSG00000174306	ZHX3	TRUE	FALSE	FALSE	FALSE	9.864	9.864	0.1	0.8	0.1	+	70	10	0	0	0.83	0.17	0	+	128	20
L3MBTL	ENSG00000185513	L3MBTL1	TRUE	TRUE	TRUE	FALSE	57.174	0	0	0	1	+	16	5	0	0	0.01	0.99	0	-	1	1
SGK2	ENSG00000101049	SGK2	TRUE	TRUE	FALSE	FALSE	20.194	20.194	0.07	0.73	0.2	+	43	12	2.409	2.409	0.59	0.4	0.01	+	115	23
CYP24A1	ENSG00000019186	CYP24A1	TRUE	FALSE	FALSE	FALSE	2.809	2.809	0.01	0.94	0.05	+	68	11	28.332	28.332	0.29	0.63	0.08	+	158	18
NESP55	ENSG00000087460	GNAS	TRUE	FALSE	FALSE	FALSE	567.093	140.274	0.37	0	0.63	+	175	21	151.067	125.17	0	0.63	0.37	+	135	15
GNASXL	ENSG00000087460	GNAS	TRUE	FALSE	FALSE	FALSE	567.093	140.274	0.37	0	0.63	+	175	21	151.067	125.17	0	0.63	0.37	+	135	15
Exon-1A	ENSG00000087460	GNAS	TRUE	FALSE	FALSE	FALSE	567.093	140.274	0.37	0	0.63	+	175	21	151.067	125.17	0	0.63	0.37	+	135	15
GS-alpha	ENSG00000087460	GNAS	TRUE	FALSE	FALSE	FALSE	567.093	140.274	0.37	0	0.63	+	175	21	151.067	125.17	0	0.63	0.37	+	135	15
SANG	ENSG00000235590	GNAS-AS1	TRUE	FALSE	FALSE	FALSE	NA	NA	NA	NA	NA	NA	NA	NA	NA	NA	NA	NA	NA	NA	NA	NA
miR-296	ENSG00000284040	MIR296	TRUE	FALSE	FALSE	FALSE	NA	NA	NA	NA	NA	NA	NA	NA	NA	NA	NA	NA	NA	NA	NA	NA
miR-298	ENSG00000216031	MIR298	TRUE	FALSE	FALSE	FALSE	NA	NA	NA	NA	NA	NA	NA	NA	NA	NA	NA	NA	NA	NA	NA	NA
GDAP1L1	ENSG00000124194	GDAP1L1	TRUE	FALSE	FALSE	FALSE	NA	NA	NA	NA	NA	NA	NA	NA	NA	NA	NA	NA	NA	NA	NA	NA
PRMT2	ENSG00000160310	PRMT2	TRUE	FALSE	FALSE	FALSE	0	0	0.66	0.34	0	+	162	30	0	0	0.84	0.16	0	-	148	23
CBR1	ENSG00000159228	CBR1	TRUE	FALSE	FALSE	FALSE	0	0	0.82	0.18	0	-	54	5	0	0	0.91	0.09	0	-	50	10
TPTEP1	ENSG00000290418	TPTEP1	TRUE	FALSE	FALSE	FALSE	12.181	12.181	0.01	0.77	0.22	+	48	7	0	0	0.01	0.99	0	-	2	1
TPTEP1	ENSG00000100181	TPTEP1	TRUE	FALSE	FALSE	FALSE	NA	NA	NA	NA	NA	NA	NA	NA	NA	NA	NA	NA	NA	NA	NA	NA
ARVCF	ENSG00000099889	ARVCF	TRUE	FALSE	FALSE	FALSE	2.531	2.531	0.66	0.33	0.01	+	162	16	0	0	0.78	0.22	0	+	144	18
CACNA1l	ENSG00000100346	CACNA1I	TRUE	FALSE	FALSE	FALSE	NA	NA	NA	NA	NA	NA	NA	NA	NA	NA	NA	NA	NA	NA	NA	NA
NHP2L1	ENSG00000100138	SNU13	TRUE	FALSE	FALSE	FALSE	1.804	1.804	0	0.98	0.01	+	149	12	3.93	3.93	0	0.97	0.02	+	135	9
SLC9A7	ENSG00000065923	SLC9A7	TRUE	FALSE	FALSE	FALSE	NA	NA	NA	NA	NA	NA	NA	NA	NA	NA	NA	NA	NA	NA	NA	NA
MAGI2	ENSG00000187391	MAGI2	FALSE	TRUE	FALSE	FALSE	221.064	221.064	0.07	0.83	0.1	+	212	878	0	0	0	1	0	-	9	10
MEG9	ENSG00000223403	MEG9	FALSE	TRUE	FALSE	FALSE	NA	NA	NA	NA	NA	NA	NA	NA	NA	NA	NA	NA	NA	NA	NA	NA
PPIEL	ENSG00000291129	PPIEL	FALSE	TRUE	FALSE	FALSE	6.376	0.351	0.22	0	0.78	-	3	2	NA	NA	NA	NA	NA	NA	NA	NA
PPIEL	ENSG00000243970	PPIEL	FALSE	TRUE	FALSE	FALSE	NA	NA	NA	NA	NA	NA	NA	NA	NA	NA	NA	NA	NA	NA	NA	NA
PRSS50	ENSG00000283706	PRSS50	FALSE	TRUE	FALSE	FALSE	5.088	0.653	0.41	0	0.59	-	2	3	NA	NA	NA	NA	NA	NA	NA	NA
RP11-7F17.7	ENSG00000258602	LINC01629	FALSE	TRUE	FALSE	FALSE	NA	NA	NA	NA	NA	NA	NA	NA	NA	NA	NA	NA	NA	NA	NA	NA
SYCE1	ENSG00000171772	SYCE1	FALSE	TRUE	FALSE	FALSE	58.67	5.8	0.31	0.01	0.68	+	6	7	22.262	0	0	0	1	+	3	4
THEGL	ENSG00000249693	SPMAP2L	FALSE	TRUE	FALSE	FALSE	NA	NA	NA	NA	NA	NA	NA	NA	NA	NA	NA	NA	NA	NA	NA	NA
UGT2B4	ENSG00000156096	UGT2B4	FALSE	TRUE	FALSE	FALSE	NA	NA	NA	NA	NA	NA	NA	NA	NA	NA	NA	NA	NA	NA	NA	NA
H19	ENSG00000130600	H19	FALSE	TRUE	FALSE	FALSE	NA	NA	NA	NA	NA	NA	NA	NA	NA	NA	NA	NA	NA	NA	NA	NA
SNORD115@	ENSG00000201831	SNORD115-1	TRUE	FALSE	FALSE	FALSE	NA	NA	NA	NA	NA	NA	NA	NA	NA	NA	NA	NA	NA	NA	NA	NA
SNORD115@	ENSG00000199712	SNORD115-2	TRUE	FALSE	FALSE	FALSE	NA	NA	NA	NA	NA	NA	NA	NA	NA	NA	NA	NA	NA	NA	NA	NA
SNORD115@	ENSG00000199970	SNORD115-3	TRUE	FALSE	FALSE	FALSE	NA	NA	NA	NA	NA	NA	NA	NA	NA	NA	NA	NA	NA	NA	NA	NA
SNORD115@	ENSG00000200680	SNORD115-4	TRUE	FALSE	FALSE	FALSE	NA	NA	NA	NA	NA	NA	NA	NA	NA	NA	NA	NA	NA	NA	NA	NA
SNORD115@	ENSG00000200503	SNORD115-5	TRUE	FALSE	FALSE	FALSE	NA	NA	NA	NA	NA	NA	NA	NA	NA	NA	NA	NA	NA	NA	NA	NA
SNORD115@	ENSG00000200812	SNORD115-6	TRUE	FALSE	FALSE	FALSE	NA	NA	NA	NA	NA	NA	NA	NA	NA	NA	NA	NA	NA	NA	NA	NA
SNORD115@	ENSG00000278089	SNORD115-7	TRUE	FALSE	FALSE	FALSE	NA	NA	NA	NA	NA	NA	NA	NA	NA	NA	NA	NA	NA	NA	NA	NA
SNORD115@	ENSG00000200726	SNORD115-8	TRUE	FALSE	FALSE	FALSE	NA	NA	NA	NA	NA	NA	NA	NA	NA	NA	NA	NA	NA	NA	NA	NA
SNORD115@	ENSG00000199782	SNORD115-9	TRUE	FALSE	FALSE	FALSE	NA	NA	NA	NA	NA	NA	NA	NA	NA	NA	NA	NA	NA	NA	NA	NA
SNORD115@	ENSG00000201943	SNORD115-10	TRUE	FALSE	FALSE	FALSE	NA	NA	NA	NA	NA	NA	NA	NA	NA	NA	NA	NA	NA	NA	NA	NA
SNORD115@	ENSG00000200486	SNORD115-11	TRUE	FALSE	FALSE	FALSE	NA	NA	NA	NA	NA	NA	NA	NA	NA	NA	NA	NA	NA	NA	NA	NA
SNORD115@	ENSG00000199453	SNORD115-12	TRUE	FALSE	FALSE	FALSE	NA	NA	NA	NA	NA	NA	NA	NA	NA	NA	NA	NA	NA	NA	NA	NA
SNORD115@	ENSG00000273835	SNORD115-13	TRUE	FALSE	FALSE	FALSE	NA	NA	NA	NA	NA	NA	NA	NA	NA	NA	NA	NA	NA	NA	NA	NA
SNORD115@	ENSG00000199960	SNORD115-14	TRUE	FALSE	FALSE	FALSE	NA	NA	NA	NA	NA	NA	NA	NA	NA	NA	NA	NA	NA	NA	NA	NA
SNORD115@	ENSG00000201679	SNORD115-15	TRUE	FALSE	FALSE	FALSE	NA	NA	NA	NA	NA	NA	NA	NA	NA	NA	NA	NA	NA	NA	NA	NA
SNORD115@	ENSG00000200757	SNORD115-16	TRUE	FALSE	FALSE	FALSE	NA	NA	NA	NA	NA	NA	NA	NA	NA	NA	NA	NA	NA	NA	NA	NA
SNORD115@	ENSG00000201482	SNORD115-17	TRUE	FALSE	FALSE	FALSE	NA	NA	NA	NA	NA	NA	NA	NA	NA	NA	NA	NA	NA	NA	NA	NA
SNORD115@	ENSG00000200163	SNORD115-18	TRUE	FALSE	FALSE	FALSE	NA	NA	NA	NA	NA	NA	NA	NA	NA	NA	NA	NA	NA	NA	NA	NA
SNORD115@	ENSG00000199968	SNORD115-19	TRUE	FALSE	FALSE	FALSE	NA	NA	NA	NA	NA	NA	NA	NA	NA	NA	NA	NA	NA	NA	NA	NA
SNORD115@	ENSG00000201969	SNORD115-20	TRUE	FALSE	FALSE	FALSE	NA	NA	NA	NA	NA	NA	NA	NA	NA	NA	NA	NA	NA	NA	NA	NA
SNORD115@	ENSG00000199833	SNORD115-21	TRUE	FALSE	FALSE	FALSE	NA	NA	NA	NA	NA	NA	NA	NA	NA	NA	NA	NA	NA	NA	NA	NA
SNORD115@	ENSG00000201326	SNORD115-22	TRUE	FALSE	FALSE	FALSE	NA	NA	NA	NA	NA	NA	NA	NA	NA	NA	NA	NA	NA	NA	NA	NA
SNORD115@	ENSG00000201331	SNORD115-23	TRUE	FALSE	FALSE	FALSE	NA	NA	NA	NA	NA	NA	NA	NA	NA	NA	NA	NA	NA	NA	NA	NA
SNORD115@	ENSG00000200398	SNORD115-24	TRUE	FALSE	FALSE	FALSE	NA	NA	NA	NA	NA	NA	NA	NA	NA	NA	NA	NA	NA	NA	NA	NA
SNORD115@	ENSG00000199489	SNORD115-25	TRUE	FALSE	FALSE	FALSE	NA	NA	NA	NA	NA	NA	NA	NA	NA	NA	NA	NA	NA	NA	NA	NA
SNORD115@	ENSG00000275524	SNORD115-26	TRUE	FALSE	FALSE	FALSE	NA	NA	NA	NA	NA	NA	NA	NA	NA	NA	NA	NA	NA	NA	NA	NA
SNORD115@	ENSG00000201300	SNORD115-27	TRUE	FALSE	FALSE	FALSE	NA	NA	NA	NA	NA	NA	NA	NA	NA	NA	NA	NA	NA	NA	NA	NA
SNORD115@	ENSG00000200801	SNORD115-28	TRUE	FALSE	FALSE	FALSE	NA	NA	NA	NA	NA	NA	NA	NA	NA	NA	NA	NA	NA	NA	NA	NA
SNORD115@	ENSG00000199704	SNORD115-29	TRUE	FALSE	FALSE	FALSE	NA	NA	NA	NA	NA	NA	NA	NA	NA	NA	NA	NA	NA	NA	NA	NA
SNORD115@	ENSG00000200987	SNORD115-30	TRUE	FALSE	FALSE	FALSE	NA	NA	NA	NA	NA	NA	NA	NA	NA	NA	NA	NA	NA	NA	NA	NA
SNORD115@	ENSG00000202188	SNORD115-31	TRUE	FALSE	FALSE	FALSE	NA	NA	NA	NA	NA	NA	NA	NA	NA	NA	NA	NA	NA	NA	NA	NA
SNORD115@	ENSG00000200949	SNORD115-32	TRUE	FALSE	FALSE	FALSE	NA	NA	NA	NA	NA	NA	NA	NA	NA	NA	NA	NA	NA	NA	NA	NA
SNORD115@	ENSG00000200593	SNORD115-33	TRUE	FALSE	FALSE	FALSE	NA	NA	NA	NA	NA	NA	NA	NA	NA	NA	NA	NA	NA	NA	NA	NA
SNORD115@	ENSG00000199311	SNORD115-34	TRUE	FALSE	FALSE	FALSE	NA	NA	NA	NA	NA	NA	NA	NA	NA	NA	NA	NA	NA	NA	NA	NA
SNORD115@	ENSG00000201992	SNORD115-35	TRUE	FALSE	FALSE	FALSE	NA	NA	NA	NA	NA	NA	NA	NA	NA	NA	NA	NA	NA	NA	NA	NA
SNORD115@	ENSG00000202499	SNORD115-36	TRUE	FALSE	FALSE	FALSE	NA	NA	NA	NA	NA	NA	NA	NA	NA	NA	NA	NA	NA	NA	NA	NA
SNORD115@	ENSG00000200638	SNORD115-37	TRUE	FALSE	FALSE	FALSE	NA	NA	NA	NA	NA	NA	NA	NA	NA	NA	NA	NA	NA	NA	NA	NA
SNORD115@	ENSG00000201907	SNORD115-38	TRUE	FALSE	FALSE	FALSE	NA	NA	NA	NA	NA	NA	NA	NA	NA	NA	NA	NA	NA	NA	NA	NA
SNORD115@	ENSG00000200564	SNORD115-39	TRUE	FALSE	FALSE	FALSE	NA	NA	NA	NA	NA	NA	NA	NA	NA	NA	NA	NA	NA	NA	NA	NA
SNORD115@	ENSG00000272460	SNORD115-40	TRUE	FALSE	FALSE	FALSE	NA	NA	NA	NA	NA	NA	NA	NA	NA	NA	NA	NA	NA	NA	NA	NA
SNORD115@	ENSG00000200478	SNORD115-41	TRUE	FALSE	FALSE	FALSE	NA	NA	NA	NA	NA	NA	NA	NA	NA	NA	NA	NA	NA	NA	NA	NA
SNORD115@	ENSG00000201143	SNORD115-42	TRUE	FALSE	FALSE	FALSE	NA	NA	NA	NA	NA	NA	NA	NA	NA	NA	NA	NA	NA	NA	NA	NA
SNORD115@	ENSG00000202373	SNORD115-43	TRUE	FALSE	FALSE	FALSE	NA	NA	NA	NA	NA	NA	NA	NA	NA	NA	NA	NA	NA	NA	NA	NA
SNORD115@	ENSG00000202261	SNORD115-44	TRUE	FALSE	FALSE	FALSE	NA	NA	NA	NA	NA	NA	NA	NA	NA	NA	NA	NA	NA	NA	NA	NA
SNORD115@	ENSG00000212380	SNORD115-45	TRUE	FALSE	FALSE	FALSE	NA	NA	NA	NA	NA	NA	NA	NA	NA	NA	NA	NA	NA	NA	NA	NA
SNORD115@	ENSG00000276844	SNORD115-46	TRUE	FALSE	FALSE	FALSE	NA	NA	NA	NA	NA	NA	NA	NA	NA	NA	NA	NA	NA	NA	NA	NA
SNORD115@	ENSG00000212528	SNORD115-47	TRUE	FALSE	FALSE	FALSE	NA	NA	NA	NA	NA	NA	NA	NA	NA	NA	NA	NA	NA	NA	NA	NA
SNORD115@	ENSG00000201634	SNORD115-48	TRUE	FALSE	FALSE	FALSE	NA	NA	NA	NA	NA	NA	NA	NA	NA	NA	NA	NA	NA	NA	NA	NA
SNORD116@	ENSG00000207063	SNORD116-1	TRUE	FALSE	FALSE	FALSE	NA	NA	NA	NA	NA	NA	NA	NA	NA	NA	NA	NA	NA	NA	NA	NA
SNORD116@	ENSG00000207001	SNORD116-2	TRUE	FALSE	FALSE	FALSE	NA	NA	NA	NA	NA	NA	NA	NA	NA	NA	NA	NA	NA	NA	NA	NA
SNORD116@	ENSG00000207014	SNORD116-3	TRUE	FALSE	FALSE	FALSE	NA	NA	NA	NA	NA	NA	NA	NA	NA	NA	NA	NA	NA	NA	NA	NA
SNORD116@	ENSG00000275529	SNORD116-4	TRUE	FALSE	FALSE	FALSE	NA	NA	NA	NA	NA	NA	NA	NA	NA	NA	NA	NA	NA	NA	NA	NA
SNORD116@	ENSG00000207191	SNORD116-5	TRUE	FALSE	FALSE	FALSE	NA	NA	NA	NA	NA	NA	NA	NA	NA	NA	NA	NA	NA	NA	NA	NA
SNORD116@	ENSG00000207442	SNORD116-6	TRUE	FALSE	FALSE	FALSE	NA	NA	NA	NA	NA	NA	NA	NA	NA	NA	NA	NA	NA	NA	NA	NA
SNORD116@	ENSG00000207133	SNORD116-7	TRUE	FALSE	FALSE	FALSE	NA	NA	NA	NA	NA	NA	NA	NA	NA	NA	NA	NA	NA	NA	NA	NA
SNORD116@	ENSG00000207093	SNORD116-8	TRUE	FALSE	FALSE	FALSE	NA	NA	NA	NA	NA	NA	NA	NA	NA	NA	NA	NA	NA	NA	NA	NA
SNORD116@	ENSG00000206727	SNORD116-9	TRUE	FALSE	FALSE	FALSE	NA	NA	NA	NA	NA	NA	NA	NA	NA	NA	NA	NA	NA	NA	NA	NA
SNORD116@	ENSG00000200661	SNORD116-10	TRUE	FALSE	FALSE	FALSE	NA	NA	NA	NA	NA	NA	NA	NA	NA	NA	NA	NA	NA	NA	NA	NA
SNORD116@	ENSG00000206609	SNORD116-11	TRUE	FALSE	FALSE	FALSE	NA	NA	NA	NA	NA	NA	NA	NA	NA	NA	NA	NA	NA	NA	NA	NA
SNORD116@	ENSG00000207197	SNORD116-12	TRUE	FALSE	FALSE	FALSE	NA	NA	NA	NA	NA	NA	NA	NA	NA	NA	NA	NA	NA	NA	NA	NA
SNORD116@	ENSG00000207137	SNORD116-13	TRUE	FALSE	FALSE	FALSE	NA	NA	NA	NA	NA	NA	NA	NA	NA	NA	NA	NA	NA	NA	NA	NA
SNORD116@	ENSG00000206621	SNORD116-14	TRUE	FALSE	FALSE	FALSE	NA	NA	NA	NA	NA	NA	NA	NA	NA	NA	NA	NA	NA	NA	NA	NA
SNORD116@	ENSG00000207174	SNORD116-15	TRUE	FALSE	FALSE	FALSE	NA	NA	NA	NA	NA	NA	NA	NA	NA	NA	NA	NA	NA	NA	NA	NA
SNORD116@	ENSG00000207263	SNORD116-16	TRUE	FALSE	FALSE	FALSE	NA	NA	NA	NA	NA	NA	NA	NA	NA	NA	NA	NA	NA	NA	NA	NA
SNORD116@	ENSG00000206656	SNORD116-17	TRUE	FALSE	FALSE	FALSE	NA	NA	NA	NA	NA	NA	NA	NA	NA	NA	NA	NA	NA	NA	NA	NA
SNORD116@	ENSG00000206688	SNORD116-18	TRUE	FALSE	FALSE	FALSE	NA	NA	NA	NA	NA	NA	NA	NA	NA	NA	NA	NA	NA	NA	NA	NA
SNORD116@	ENSG00000207460	SNORD116-19	TRUE	FALSE	FALSE	FALSE	NA	NA	NA	NA	NA	NA	NA	NA	NA	NA	NA	NA	NA	NA	NA	NA
SNORD116@	ENSG00000278715	SNORD116-20	TRUE	FALSE	FALSE	FALSE	NA	NA	NA	NA	NA	NA	NA	NA	NA	NA	NA	NA	NA	NA	NA	NA
SNORD116@	ENSG00000277785	SNORD116-21	TRUE	FALSE	FALSE	FALSE	NA	NA	NA	NA	NA	NA	NA	NA	NA	NA	NA	NA	NA	NA	NA	NA
SNORD116@	ENSG00000275127	SNORD116-22	TRUE	FALSE	FALSE	FALSE	NA	NA	NA	NA	NA	NA	NA	NA	NA	NA	NA	NA	NA	NA	NA	NA
SNORD116@	ENSG00000207375	SNORD116-23	TRUE	FALSE	FALSE	FALSE	NA	NA	NA	NA	NA	NA	NA	NA	NA	NA	NA	NA	NA	NA	NA	NA
SNORD116@	ENSG00000207279	SNORD116-24	TRUE	FALSE	FALSE	FALSE	NA	NA	NA	NA	NA	NA	NA	NA	NA	NA	NA	NA	NA	NA	NA	NA
SNORD116@	ENSG00000252326	SNORD116-25	TRUE	FALSE	FALSE	FALSE	NA	NA	NA	NA	NA	NA	NA	NA	NA	NA	NA	NA	NA	NA	NA	NA
SNORD116@	ENSG00000251815	SNORD116-26	TRUE	FALSE	FALSE	FALSE	NA	NA	NA	NA	NA	NA	NA	NA	NA	NA	NA	NA	NA	NA	NA	NA
SNORD116@	ENSG00000251896	SNORD116-27	TRUE	FALSE	FALSE	FALSE	NA	NA	NA	NA	NA	NA	NA	NA	NA	NA	NA	NA	NA	NA	NA	NA
SNORD116@	ENSG00000278123	SNORD116-28	TRUE	FALSE	FALSE	FALSE	NA	NA	NA	NA	NA	NA	NA	NA	NA	NA	NA	NA	NA	NA	NA	NA
SNORD116@	ENSG00000207245	SNORD116-29	TRUE	FALSE	FALSE	FALSE	NA	NA	NA	NA	NA	NA	NA	NA	NA	NA	NA	NA	NA	NA	NA	NA
SNORD116@	ENSG00000252277	SNORD116-30	TRUE	FALSE	FALSE	FALSE	NA	NA	NA	NA	NA	NA	NA	NA	NA	NA	NA	NA	NA	NA	NA	NA
