## Supplementary material for "The landscape of allele-specific expression in human kidneys": Table S8

### Sheet: TAB_DESCRIPTION
Table S8: Statistical comparisons between GLOM and TUBE ASE proportion and clinical phenotypes
Tab Description
206_NEPTUNE_Paired_Samples	Table for 206 paired NEPTUNE samples
194_NEPTUNE_Samples_Survival	Table for 194 paired NEPTUNE samples used in survival analysis
31_CONTROL_Paired_Samples	Table for 31 paired CONTROL samples

### Sheet: 206_NEPTUNE_Paired_Samples
NEPTUNE	Categories		Metrics						Statistical method	Total number of samples analyzed
			GTAR		Genome-wide ASE proportion in GLOM		Genome-wide ASE proportion in TUBE
			Correlation coefficient	P	Correlation coefficient	P	Correlation coefficient	P
Continuous Variables	Age at biopsy		-0.11	0.121	0.04	0.546	0.28	6.05e-05	Spearman correlation test	205
	eGFR at biopsy		0.06	0.408	0.05	0.466	-0.07	0.356		195
	UPCR at biopsy		-0.07	0.308	-0.07	0.299	0.04	0.613		201
	Global Sclerosis (% of scored glomeruli)		-0.14	0.128	0.02	0.87	0.21	0.023		120
	Interstitial Fibrosis (%)		-0.11	0.159	-0.02	0.809	0.11	0.16		154
Categorical Variables	Sex			0.626		0.262		0.198	Wilcoxon rank sum test	206
	Race			0.342		0.122		0.674	Kruskal-Wallis test	198
	Disease subtype			0.085		0.082		0.04		206
	Categories		Metrics						Statistical method	Total number of samples analyzed
			GTAR median (mean ± SD)		Genome-wide ASE proportion in GLOM median (mean ± SD)		Genome-wide ASE proportion in TUBE median (mean ± SD)
Categorical Variables	Sex	Female	1.77 (1.9 ± 0.99)		0.12 (0.14 ± 0.07)		0.07 (0.08 ± 0.03)		Median, Mean, SD	79
		Male	1.55 (1.91 ± 1.11)		0.11 (0.13 ± 0.07)		0.07 (0.08 ± 0.04)			127
	Self-reported Race	White/Caucasian	1.57 (1.8 ± 0.9)		0.11 (0.13 ± 0.06)		0.07 (0.08 ± 0.03)			116
		Asian/Asian American	1.86 (2.51 ± 1.66)		0.15 (0.18 ± 0.1)		0.07 (0.09 ± 0.07)			21
		Black/African American	1.57 (1.85 ± 1.02)		0.11 (0.14 ± 0.08)		0.07 (0.07 ± 0.02)			50
		Multi-Racial	1.86 (2.01 ± 1.02)		0.12 (0.16 ± 0.1)		0.07 (0.08 ± 0.02)			11
	Disease subtype	FSGS	1.72 (1.98 ± 1.07)		0.11 (0.14 ± 0.07)		0.06 (0.07 ± 0.02)			76
		MCD	1.68 (1.99 ± 1.11)		0.12 (0.14 ± 0.07)		0.07 (0.07 ± 0.02)			76
		MN	1.27 (1.65 ± 1.03)		0.09 (0.12 ± 0.07)		0.07 (0.08 ± 0.03)			43
		Other	1.77 (1.76 ± 0.71)		0.13 (0.17 ± 0.09)		0.07 (0.12 ± 0.11)			11
*Excluded samples that have self-reported race: Unknown (n=7) and Native Hawaiian/Other Pacific Islander (n=1) when analyzing self-reported race category
Dictionary:
eGFR: estimated glomerular filtration rate
UPCR: urine protein-to-creatinine ratio
FSGS: focal segmental glomerulosclerosis
MCD: minimal change disease
MN: membranous nephropathy
SD: standard deviation

### Sheet: 194_NEPTUNE_Samples_Survival
	Categories	Groups labels used in survival analysis		P	Statistical method	Number of samples analyzed in High-GTAR group	Number of samples analyzed in Low-GTAR group	Total number of samples analyzed
		High-GTAR group (n=97)	Low-GTAR group (n=97)
		Number of samples for each category	Number of samples for each category
Categorical Variables	Disease subtype	FSGS: 39, MCD: 38, MN: 14, OTHERS: 6	FSGS: 34, MCD: 31, MN: 27, OTHERS: 5	0.153	Chi-square test	97	97	194
	Race	White/Caucasian: 55 Asian/Asian American: 11 Black/African American: 22 Multi-Racial: 6	White/Caucasian: 57 Asian/Asian American: 8 Black/African American: 24 Multi-Racial: 5	0.876		94	94	188
	Sex	Male: 56, Female: 41	Male: 65, Female: 32	0.24		97	97	194
	Global Sclerosis (any)	Yes: 31, No: 33	Yes: 33, No: 21	0.234		64	64	118
	Steroid use	Yes: 24, No: 73	Yes: 31, No: 66	0.339		97	97	194
	Immunosuppresion	Yes: 28, No: 69	Yes: 33, No: 64	0.536		97	97	194
	Kidney Failure	Yes: 1, No: 96	Yes: 6, No: 91	0.118	Fisher's exact test	97	97	194
		Median (mean ± SD)	Median (mean ± SD)
Continuous Variables	Age at biopsy	30 (32.55 ± 21.86)	30 (34 ± 22.76)	0.671	Wilcoxon rank sum test	97	97	194
	UPCR at biopsy	2.79 (5.06 ± 7.61)	4.08 (5.63 ± 6.43)	0.159		96	97	193
	Global Sclerosis (% of scored gloms)	0 (7.26 ± 14.72)	3.57 (11.42 ± 17.1)	0.083		65	55	120
	Interstitial Fibrosis (%)	3 (8.56 ± 13.46)	5 (11.97 ± 16.93)	0.051		80	74	154
	eGFR at biopsy	90.24 (89.89 ± 39.76)	86.16 (86.3 ± 32.82)	0.494	T-test	97	97	194
*Excluded samples that have self-reported race: Unknown (n=7) and Native Hawaiian/Other Pacific Islander (n=1) when analyzing self-reported race category
Dictionary:
SD: standard deviation
eGFR: estimated glomerular filtration rate
UPCR: urine protein-to-creatinine ratio
FSGS: focal segmental glomerulosclerosis
MCD: minimal change disease
MN: membranous nephropathy
Kidney failure: two consecutive eGFR values < 15 ml/min or end-stage kidney disease (ESKD, requiring dialysis or transplant)
Steroid use: on steroid therapy prior to biopsy
Immunosuppression: on immunosuppressive therapy prior to biopsy

### Sheet: 31_CONTROL_Paired_Samples 
	Categories		Metrics						Statistical method	Total number of samples analyzed
			GTAR		Genome-wide ASE proportion in GLOM		Genome-wide ASE proportion in TUBE
			Correlation coefficient	P	Correlation coefficient	P	Correlation coefficient	P
Continuous Variables	Age		0.20	0.363	-0.09	0.689	-0.28	0.207	Spearman correlation test	22
	eGFR at baseline		0.26	0.252	0.35	0.125	-0.09	0.686		21
Categorical Variables	Predicted Sex			0.039		0.11		0.367	Wilcoxon rank sum test	31
	Categories		Metrics						Statistical method	Total number of samples analyzed
			GTAR median (mean ± SD)		Genome-wide ASE proportion in GLOM median (mean ± SD)		Genome-wide ASE proportion in TUBE median (mean ± SD)
Categorical Variables	Predicted Sex	Female	1.17 (1.37 ± 0.76)		0.07 (0.09 ± 0.05)		0.07 (0.07 ± 0.01)		Median, Mean, SD	12
		Male	0.93 (0.90 ± 0.40)		0.06 (0.06 ± 0.02)		0.07 (0.08 ± 0.03)			19
	Predicted Race	American	1.35 (1.35 ± NA)		0.08 (0.08 ± NA)		0.06 (0.06 ± NA)			1
		Asian	1.38 (1.38 ± NA)		0.10 (0.10 ± NA)		0.07 (0.07 ± NA)			1
		European	0.93 (1.05 ± 0.62)		0.06 (0.07 ± 0.04)		0.07 (0.07 ± 0.02)			28
		Other	1.49 (1.49 ± NA)		0.07 (0.07 ± NA)		0.05 (0.05 ± NA)			1
Dictionary:
eGFR: estimated glomerular filtration rate
SD: standard deviation
