## Supplementary material for "The landscape of allele-specific expression in human kidneys": Table S10

### Sheet: Abbreviations
Table S10. Detailed characterization of 181 DEGs
Abbreviations
log2FC	log2 fold change
HGNC	HUGO Gene Nomenclature Committee. https://www.genenames.org/
RFAM	The Rfam database is a collection of RNA sequence families of structural RNAs including non-coding RNA genes as well as cis-regulatory elements. Each family is represented by a multiple sequence alignment and a covariance model (CM). https://docs.rfam.org/en/latest/index.html
SNP	Single nucleotide polymorphism
CKD	Chronic kidney disease
DKD	Diabetic kidney disease
IgAN	IgA Nephropathy
eGFR	Estimated glomerular filtration rate

### Sheet: DEG_Characterization
Gene ID (Ensembl)	Gene symbol (HGNC/RFAM)	Gene name (HGNC/Ensembl)	Alias (if relevant)	log2FC	P	Padj	Direction	Gene type	If antisense, to which gene(s)?	Potential implicated pathways	Summary of literature (correlation with kidney disease/function)	References
ENSG00000167612.13	ANKRD33	Ankyrin Repeat Domain 33		4.06803	0.00666458	0.0435118	Upregulated	Protein-coding
ENSG00000211637.2	IGLV4-69	Immunoglobulin Lambda Variable 4-69		3.36718	0.000390939	0.00657251	Upregulated	Protein-coding		Immune
ENSG00000257378.1	ENSG00000257378	Novel Transcript, Antisense To AQP5 And AQP2		2.79441	0.00502028	0.035724	Upregulated	lncRNA	AQP5, AQP2	DKD	AQP5 is associated with eGFR decline and is a urinary biomarker of disease progression in diabetic kidney disease.	- Gao et al. Urinary AQP5 is independently associated with eGFR decline in patients with type 2 diabetes and nephropathy. Diabetes Res Clin Pract 155, 107805 (2019). - Rossi et al. Urinary Excretion of Kidney Aquaporins as Possible Diagnostic Biomarker of Diabetic Nephropathy. J Diabetes Res 2017, 4360357 (2017).
ENSG00000243238.1	IGKV2-30	Immunoglobulin Kappa Variable 2-30		2.22642	0.00249798	0.0222276	Upregulated	Protein-coding		Immune
ENSG00000135346.9	CGA	Glycoprotein Hormones, Alpha Polypeptide		1.95607	0.000206732	0.00451901	Upregulated	Protein-coding
ENSG00000211651.3	IGLV1-44	Immunoglobulin Lambda Variable 1-44		1.84904	0.00609953	0.0406685	Upregulated	Protein-coding		Immune
ENSG00000223561.8	LINC03007	Long Intergenic Non-Protein Coding RNA 3007		1.73175	0.00252783	0.0223685	Upregulated	lncRNA
ENSG00000257764.2	ENSG00000257764	Novel Transcript, Antisense To LYZ		1.72569	0.00185195	0.0181211	Upregulated	lncRNA	LYZ	Fibrosis, DKD, immune	LYZ promotes renal fibrosis, immune infiltration and renal function decline in DKD, and causes lysozyme-related nephropathy.	- Ren et al. Lysozyme promotes renal fibrosis through the JAK/STAT3 signal pathway in diabetic nephropathy. Arch Med Sci 20, 233–247 (2024). - Lee et al. Urinary mRNA Signatures as Predictors of Renal Function Decline in Patients With Biopsy-Proven Diabetic Kidney Disease. Front Endocrinol (Lausanne) 12, 774436 (2021). - Paueksakon et al. AJKD Atlas of Renal Pathology: Lysozyme-Associated Nephrop…
ENSG00000293382.1	GPR199P	G Protein-Coupled Receptor 199, Pseudogene		1.54252	0.00345904	0.0273682	Upregulated	Pseudogene
ENSG00000225972.1	MTND1P23	MT-ND1 Pseudogene 23		1.44615	0.000224879	0.0047306	Upregulated	Pseudogene
ENSG00000286619.1	PM20D1-AS1	PM20D1 Antisense RNA 1		1.36164	0.00350341	0.027551	Upregulated	lncRNA	PM20D1
ENSG00000286248.1	ENSG00000286248	Novel Transcript, Antisense To P2RX7		1.21381	0.00375029	0.0289341	Upregulated	lncRNA	P2RX7	Fibrosis, immune	P2RX7 promotes kidney fibrosis and inflammation, and has increased expression in glomerulonephritis.	- Menzies et al. Purinergic signaling in kidney disease. Kidney Int 91, 315–323 (2017). - Taylor et al. P2X7 deficiency attenuates renal injury in experimental glomerulonephritis. J Am Soc Nephrol 20, 1275–1281 (2009). - Turner et al. Increased expression of the pro-apoptotic ATP-sensitive P2X7 receptor in experimental and human glomerulonephritis. Nephrol Dial Transplant 22, 386–395 (2007).
ENSG00000280893.1	ENSG00000280893	Novel Transcript		1.13572	0.000466446	0.00729141	Upregulated	Protein-coding
ENSG00000088002.12	SULT2B1	Sulfotransferase Family 2B Member 1		1.13304	0.000339424	0.00609721	Upregulated	Protein-coding
ENSG00000273297.4	LINC03060	Long Intergenic Non-Protein Coding RNA 3060		1.06084	0.00241017	0.0217086	Upregulated	lncRNA
ENSG00000243491.1	ENSG00000243491	Novel Transcript		1.059	0.00371631	0.028753	Upregulated	lncRNA
ENSG00000072694.22	FCGR2B	Fc Gamma Receptor Iib		1.01843	0.000287106	0.00548473	Upregulated	Protein-coding		Immune	FCGR2B encodes an inhibitory receptor of immune cells which negatively regulates autoimmunity and suppresses autoantibody-mediated glomerulonephritis.	- Ooi et al. FcγRIIB regulates T-cell autoreactivity, ANCA production, and neutrophil activation to suppress anti-myeloperoxidase glomerulonephritis. Kidney Int 86, 1140–1149 (2014). - Sharp et al. FcγRIIb on myeloid cells and intrinsic renal cells rather than B cells protects from nephrotoxic nephritis. J Immunol 190, 340–348 (2013). - Niederer et al. FcgammaRIIB, FcgammaRIIIB, and systemic lupu…
ENSG00000227617.9	CERS6-AS1	CERS6 Antisense RNA 1		0.938694	0.00044048	0.00706428	Upregulated	lncRNA	CERS6	Fibrosis, DKD, immune, ATP synthesis, podocyte injury	CERS6 expression is increased in podocytes from kidney biopsies of patients with DKD and focal segmental glomerulosclerosis (FSGS), and expression level of CERS6 is correlated negatively with glomerular filtration rate and positively with proteinuria. CerS6 is primarily localized in podocytes and upregulated in diabetic mice. Podocyte-specific CerS6 knockout ameliorates glomerular injury and infl…	- Zhu et al. CerS6 links ceramide metabolism to innate immune responses in diabetic kidney disease. Nat Commun 16, 1528 (2025). - Wang et al. CERS6-derived ceramides aggravate kidney fibrosis by inhibiting PINK1-mediated mitophagy in diabetic kidney disease. Am J Physiol Cell Physiol 325, C538–C549 (2023).
ENSG00000262160.1	ENSG00000262160	Novel Transcript, Antisense To NFATC3		0.937043	0.00134669	0.0148539	Upregulated	lncRNA	NFATC3	Fibrosis, podocyte injury	In a membranous nephropathy mouse model, NFATc3 knockdown attenuated renal injury, restored podocyte markers (nephrin, WT1, synaptopodin), and alleviated proteinuria and fibrosis. NFATc3 aggravated Ang II-induced podocyte injury through transcriptional regulation of LRRC55 and activation of the BK channel, contributing to ECM remodeling and glomerular dysfunction. NFATc3 promoted pulmonary and ca…	- Guo et al. Modulation of podocyte extracellular matrix remodeling in membranous nephropathy by the NFATc3/LRRC55/BK channel pathway. J Cell Commun Signal 19, e70022 (2025). - Nie et al. NFATc3 Promotes Pulmonary Inflammation and Fibrosis by Regulating Production of CCL2 and CXCL2 in Macrophages. Aging Dis 14, 1441–1457 (2023). - Wu et al. MicroRNA-30 family members regulate calcium/calcineurin …
ENSG00000218416.4	GPC1-AS1	GPC1 Antisense RNA 1		0.916873	0.000757555	0.00999065	Upregulated	lncRNA	GPC1
ENSG00000124107.5	SLPI	Secretory Leukocyte Peptidase Inhibitor		0.882015	8.24672e-05	0.00277046	Upregulated	Protein-coding		Immune	SLPI protects against acute kidney injury through immune mechanisms and by contributing to proximal tubular cell regeneration.	- Guerrieri et al. Secretory Leukocyte Proteinase Inhibitor Protects Acute Kidney Injury Through Immune and Non-Immune Pathways. Shock 56, 1019–1027 (2021). - Ochi et al. MIF-2/D-DT enhances proximal tubular cell regeneration through SLPI- and ATF4-dependent mechanisms. Am J Physiol Renal Physiol 313, F767–F780 (2017). - Averdunk et al. Secretory Leukocyte Protease Inhibitor (SLPI)-A Novel Predic…
ENSG00000288253.1	ENSG00000288253	Novel Transcript		0.881305	0.00469105	0.0339746	Upregulated	lncRNA
ENSG00000272899.4	SPMIP1	Sperm Microtubule Inner Protein 1		0.868435	0.0037015	0.0286848	Upregulated	Protein-coding
ENSG00000260563.3	ENSG00000260563	Novel Transcript		0.83959	0.000168727	0.00403814	Upregulated	lncRNA
ENSG00000105219.10	CCNP	Cyclin P		0.805113	0.000310986	0.00578162	Upregulated	Protein-coding
ENSG00000166509.12	CLEC3A	C-Type Lectin Domain Family 3 Member A		0.804769	0.00571413	0.0389118	Upregulated	Protein-coding
ENSG00000198744.5	MTCO3P12	MT-CO3 Pseudogene 12		0.801856	7.06311e-06	0.000915079	Upregulated	Pseudogene		ATP synthesis
ENSG00000100058.15	CRYBB2P1	Crystallin Beta B2 Pseudogene 1		0.789607	0.00407429	0.0305716	Upregulated	Pseudogene
ENSG00000260342.2	ENSG00000260342	Novel Protein	40S Ribosomal Protein S15a; H3BN98	0.780716	0.00240717	0.0216918	Upregulated	Protein-coding		Ribosome
ENSG00000086696.11	HSD17B2	Hydroxysteroid 17-Beta Dehydrogenase 2		0.778267	0.00209991	0.0197136	Upregulated	Protein-coding
ENSG00000182472.9	CAPN12	Calpain 12		0.776072	0.000153219	0.00384534	Upregulated	Protein-coding
ENSG00000289223.1	ENSG00000289223	Novel Transcript, Antisense To TMEM45B		0.77516	1.01691e-05	0.00106428	Upregulated	lncRNA	TMEM45B
ENSG00000260755.1	ENSG00000260755	Novel Transcript		0.76264	0.00706961	0.0455198	Upregulated	lncRNA
ENSG00000185046.21	ANKS1B	Ankyrin Repeat And Sterile Alpha Motif Domain Containing 1B		0.752723	0.000610887	0.00873627	Upregulated	Protein-coding
ENSG00000182742.6	HOXB4	Homeobox B4		0.74706	4.4326e-06	0.000757856	Upregulated	Protein-coding		Kidney development		- Preger-Ben Noon et al. Interplay between activin and Hox genes determines the formation of the kidney morphogenetic field. Development (2009). PMID: 19439491.
ENSG00000266903.3	CEACAM16-AS1	CEACAM16, CEACAM19 And PVR Antisense RNA 1		0.730392	0.000124383	0.00338395	Upregulated	lncRNA	CEACAM16, CEACAM19 and PVR
ENSG00000283293.1	RN7SK	RNA Component Of 7SK Nuclear Ribonucleoprotein		0.727561	0.000355978	0.00627332	Upregulated	lncRNA
ENSG00000184160.8	ADRA2C	Adrenoceptor Alpha 2C		0.71528	0.00202649	0.01929	Upregulated	Protein-coding
ENSG00000230753.6	ZNF341-AS1	ZNF341 Antisense RNA 1		0.715231	0.000139612	0.00362851	Upregulated	lncRNA	ZNF341
ENSG00000177098.9	SCN4B	Sodium Voltage-Gated Channel Beta Subunit 4		0.714549	0.00764706	0.0482697	Upregulated	Protein-coding
ENSG00000240801.1	ENSG00000240801	Novel Transcript, 3' Overlapping NcRNA IGF2		0.705349	1.20061e-06	0.000447869	Upregulated	lncRNA
ENSG00000287264.1	ENSG00000287264	Uncharacterized LOC102723575		0.702665	0.000280361	0.00540285	Upregulated	lncRNA
ENSG00000239039.1	SNORD13	Small Nucleolar RNA, C/D Box 13		0.702032	5.62094e-06	0.000853007	Upregulated	snRNA		Ribosome	The establishment of ac4C in helix 45 of human 18S ribosomal RNA requires the combined activity of the acetyltransferase NAT10 and the box C/D snoRNA SNORD13.	- Thalalla Gamage et al. Antisense pairing and SNORD13 structure guide RNA cytidine acetylation. RNA 28, 1582–1596 (2022).
ENSG00000088882.8	CPXM1	Carboxypeptidase X, M14 Family Member 1	CPX1	0.701595	0.00134739	0.0148539	Upregulated	Protein-coding
ENSG00000085662.14	AKR1B1	Aldo-Keto Reductase Family 1 Member B		0.68588	6.35078e-05	0.00245679	Upregulated	Protein-coding		DKD	GWAS risk locus for DKD.	- Makiishi et al. C-106T polymorphism of AKR1B1 is associated with diabetic nephropathy and erythrocyte aldose reductase content in Japanese subjects with type 2 diabetes mellitus. Am J Kidney Dis 42, 943–951 (2003).
ENSG00000254429.1	ENSG00000254429	Novel Transcript		0.685338	4.91979e-05	0.00218614	Upregulated	lncRNA
ENSG00000290843.1	ENSG00000290843	Novel Transcript		0.674245	0.00166383	0.0168697	Upregulated	lncRNA
ENSG00000234452.5	SLC16A12-AS1	SLC16A12 Antisense RNA 1		0.6721	0.00464607	0.0337205	Upregulated	lncRNA	SLC16A12		SLC16A12 encodes a creatine transporter. A heterozygous mutation in SLC16A12 was associated with a syndrome combining juvenile cataract, microcornea and renal glucosuria.	- Verouti et al. Solute carrier SLC16A12 is critical for creatine and guanidinoacetate handling in the kidney. Am J Physiol Renal Physiol 320, F351–F358 (2021). - Kloeckener-Gruissem et al. Mutation of solute carrier SLC16A12 associates with a syndrome combining juvenile cataract with microcornea and renal glucosuria. Am J Hum Genet 82, 772–779 (2008).
ENSG00000280614.1	ENSG00000280614	Novel Transcript, Similar To YY1 Associated Myogenesis RNA 1 YAM1		0.668079	0.00426432	0.0315709	Upregulated	lncRNA
ENSG00000273420.1	ENSG00000273420	Novel Transcript		0.664887	0.00469942	0.0340134	Upregulated	lncRNA
ENSG00000291096.1	ENSG00000291096	Novel Transcript		0.662414	0.000368283	0.0063491	Upregulated	lncRNA
ENSG00000272789.1	ENSG00000272789	Novel Transcript, Antisense To MYO7B		0.658214	0.00711717	0.0457185	Upregulated	lncRNA	MYO7B		MYO7B is GWAS locus for CKD, and regulates cell adhesion and endocytosis.	- Yoshida et al. Association of gene polymorphisms with chronic kidney disease in Japanese individuals. Int J Mol Med 24, 539–547 (2009). - Zhang et al. A myosin-7B-dependent endocytosis pathway mediates cellular entry of α-synuclein fibrils and polycation-bearing cargos. Proc Natl Acad Sci U S A 117, 10865–10875 (2020). - Weck et al. Myosin-7b Promotes Distal Tip Localization of the Intermicrovi…
ENSG00000232194.1	ENSG00000232194	Novel Transcript		0.653006	0.00772559	0.0485677	Upregulated	lncRNA
ENSG00000259891.1	ENSG00000259891	Novel Transcript, Antisense To CHRAC1		0.652104	0.000338567	0.00609399	Upregulated	lncRNA	CHRAC1		CHRAC1 promotes transcription of YAP, which triggers glomerulonephritis in mice and humans.	- Wang et al. CHRAC1 promotes human lung cancer growth through regulating YAP transcriptional activity. Carcinogenesis 43, 264–276 (2022). - He et al. Podocyte YAP and TAZ hyperactivation drives glomerular epithelial proliferative diseases in mice and humans. Sci Transl Med 17, eadq3852 (2025).
ENSG00000105427.10	CNFN	Cornifelin		0.651402	0.000159076	0.0039204	Upregulated	Protein-coding
ENSG00000225630.1	MTND2P28	MT-ND2 Pseudogene 28		0.646246	0.00659994	0.0431781	Upregulated	Pseudogene
ENSG00000278233.1	RNA5-8SN2	RNA, 5.8S Ribosomal N2		0.630198	1.14271e-05	0.00110049	Upregulated	Ribosomal RNA		Ribosome
ENSG00000288999.2	ENSG00000288999	Novel Transcript		0.625829	4.15804e-06	0.000739572	Upregulated	lncRNA
ENSG00000176920.14	FUT2	Fucosyltransferase 2 (H Blood Group)		0.625777	0.00511307	0.0361559	Upregulated	Protein-coding
ENSG00000275215.1	RNA5-8SN3	RNA, 5.8S Ribosomal N3		0.608328	2.7194e-05	0.0016133	Upregulated	Ribosomal RNA		Ribosome
ENSG00000288830.2	ENSG00000288830	Novel Transcript, Antisense To ZSCAN1		0.605257	0.00209148	0.0196515	Upregulated	lncRNA	ZSCAN1
ENSG00000159648.13	SPMIP8	Sperm Microtubule Inner Protein 8		0.603941	0.00123366	0.0140001	Upregulated	Protein-coding
ENSG00000189431.8	RASSF10	Ras Association Domain Family Member 10		0.602672	0.00718065	0.0460028	Upregulated	Protein-coding
ENSG00000148826.9	NKX6-2	NK6 Homeobox 2		0.589425	0.00400854	0.0301846	Upregulated	Protein-coding
ENSG00000234705.3	HMGA1P4	High Mobility Group AT-Hook 1 Pseudogene 4		0.588351	0.0064824	0.0426569	Upregulated	Pseudogene
ENSG00000129204.17	USP6	Ubiquitin Specific Peptidase 6		0.58821	0.00576388	0.0391392	Upregulated	Protein-coding
ENSG00000287710.1	ENSG00000287710	Novel Transcript, Antisense To PSMC3IP		0.582604	0.000379684	0.00646272	Upregulated	lncRNA	PSMC3IP
ENSG00000139890.10	REM2	RRAD And GEM Like GTPase 2		0.580602	0.0026552	0.0230274	Upregulated	Protein-coding
ENSG00000251322.11	SHANK3	SH3 And Multiple Ankyrin Repeat Domains 3		0.579831	3.99757e-09	4.5537e-05	Upregulated	Protein-coding			Monoallelic mutations in SHANK3 cause Phelan-McDermid syndrome, which can include kidney and upper urinary tract malformations.	- Asta et al. Clinical, developmental and serotonemia phenotyping of a sample of 70 Italian patients with Phelan-McDermid Syndrome. J Neurodev Disord 16, 57 (2024).
ENSG00000212864.4	RNF208	Ring Finger Protein 208		0.575984	0.00388008	0.029484	Upregulated	Protein-coding
ENSG00000262165.2	C17orf114	Chromosome 17 Open Reading Frame 114		0.561012	0.000985137	0.0118719	Upregulated	Protein-coding
ENSG00000225339.4	ENSG00000225339	Novel Transcript, Antisense To C6orf1	SMIM29 Antisense RNA 1	0.560985	5.5923e-05	0.00228617	Upregulated	lncRNA	SMIM29
ENSG00000259539.1	ENSG00000259539	Novel Transcript		0.560366	0.00180925	0.0178676	Upregulated	lncRNA
ENSG00000267007.1	ENSG00000267007	Novel Transcript, Antisense To REXO1		0.557768	0.00102343	0.0122359	Upregulated	lncRNA	REXO1
ENSG00000260260.3	SNHG19	Small Nucleolar RNA Host Gene 19		0.557706	0.000201403	0.00445439	Upregulated	lncRNA
ENSG00000273619.2	RPS21-DT	RPS21 Divergent Transcript		0.554885	0.000124651	0.00338574	Upregulated	lncRNA		Ribosome	RPS21 encodes Ribosomal Protein S21
ENSG00000205106.5	LINC02716	Long Intergenic Non-Protein Coding RNA 2716		0.554162	9.05517e-05	0.00288149	Upregulated	lncRNA
ENSG00000225880.6	LINC00115	Long Intergenic Non-Protein Coding RNA 115		0.553149	0.00339745	0.0270961	Upregulated	lncRNA
ENSG00000227467.3	LINC01537	Long Intergenic Non-Protein Coding RNA 1537		0.553104	0.00207942	0.0196013	Upregulated	lncRNA
ENSG00000226644.5	LINC03086	Long Intergenic Non-Protein Coding RNA 3086		0.551627	0.00173173	0.0173981	Upregulated	lncRNA
ENSG00000196260.5	SFTA2	Surfactant Associated 2		0.551517	0.000816922	0.0105413	Upregulated	Protein-coding
ENSG00000263011.3	ENSG00000263011	Novel Transcript, Sense Overlapping ZNF205	Uncharacterized LOC124903629	0.548327	0.00504233	0.0358144	Upregulated	lncRNA
ENSG00000111276.12	CDKN1B	Cyclin Dependent Kinase Inhibitor 1B		0.543725	6.38936e-07	0.000330675	Upregulated	Protein-coding		Regulation of cell cycle progression
ENSG00000205362.11	MT1A	Metallothionein 1A		0.540916	0.00731854	0.0467142	Upregulated	Protein-coding
ENSG00000288736.2	ENSG00000288736	Novel Transcript		0.539542	0.00206021	0.0195108	Upregulated	lncRNA
ENSG00000233654.2	NEMP2-DT	NEMP2 Divergent Transcript		0.538604	0.00215728	0.0200708	Upregulated	lncRNA
ENSG00000100842.13	EFS	Embryonal Fyn-Associated Substrate		0.538305	0.00423082	0.0313692	Upregulated	Protein-coding
ENSG00000289194.1	ENSG00000289194	Novel Transcript		0.535357	1.71012e-05	0.00126651	Upregulated	lncRNA
ENSG00000288990.2	ENSG00000288990	Novel Transcript		0.533538	0.00409395	0.030671	Upregulated	lncRNA
ENSG00000100450.13	GZMH	Granzyme H		0.530998	0.00389961	0.0295854	Upregulated	Protein-coding
ENSG00000266970.3	SOCS3-DT	SOCS3 Divergent Transcript		0.529162	0.00017716	0.00413461	Upregulated	lncRNA
ENSG00000179456.12	ZBTB18	Zinc Finger And BTB Domain Containing 18		0.527377	5.5598e-07	0.000327374	Upregulated	Protein-coding
ENSG00000107833.11	NPM3	Nucleophosmin/Nucleoplasmin 3		0.52609	0.00145415	0.0154694	Upregulated	Protein-coding			NPM3 enhances activator-dependent transcription.	- Gadad et al. NPM3, a member of the nucleophosmin/nucleoplasmin family, enhances activator-dependent transcription. Biochemistry 49, 1355–1357 (2010).
ENSG00000170142.12	UBE2E1	Ubiquitin Conjugating Enzyme E2 E1		0.525881	0.000149142	0.00378769	Upregulated	Protein-coding			UBE2E1 targets abnormal or short-lived proteins for degradation.	- https://www.ncbi.nlm.nih.gov/gene/7324
ENSG00000265784.1	ENSG00000265784	Novel Transcript, Antisense To LASP1		0.525222	0.00257833	0.0226792	Upregulated	lncRNA	LASP1	Immune, podocyte	LASP1 encodes an actin-binding protein highly expressed in podocytes/slit membrane. LASP1 is implicated in inflammatory arthritis.	- Lepa et al. LIM and SH3 protein 1 (LASP-1): A novel link between the slit membrane and actin cytoskeleton dynamics in podocytes. FASEB J 34, 5453–5464 (2020). - Beckmann et al. Lasp1 regulates adherens junction dynamics and fibroblast transformation in destructive arthritis. Nat Commun 12, 3624 (2021).
ENSG00000277739.1	5_8S_rRNA	5.8S ribosomal RNA	RNA5-8SP10; RNA, 5.8S Ribosomal Pseudogene 10	0.524376	0.000203393	0.00447676	Upregulated	Ribosomal RNA		Ribosome
ENSG00000278189.1	RNA5-8SN1	RNA, 5.8S Ribosomal N1	RNA5-8S4	0.524376	0.000203393	0.00447676	Upregulated	Ribosomal RNA		Ribosome
ENSG00000288924.1	ENSG00000288924	Novel Transcript, Sense Intronic To FNBP1		0.524296	6.61104e-06	0.000903072	Upregulated	lncRNA
ENSG00000134259.6	NGF	Nerve Growth Factor		0.522369	0.00135054	0.0148646	Upregulated	Protein-coding		Podocyte, immune, kidney development, cellular response to injury	NGF is secreted by podocytes and was identified as a protective factor against glomerular kidney injury.	- Caroleo et al. Human kidney podocyte cell population as a novel biological target of nerve growth factor. Growth Factors 33, 14–22 (2015). - Alpers et al. Nerve growth factor receptor expression in fetal, mature, and diseased human kidneys. Lab Invest 69, 703–713 (1993). - Aloe et al. Altered expression of nerve growth factor and its receptors in the kidneys of diabetic rats. J Nephrol 24, 798–…
ENSG00000106003.14	LFNG	LFNG O-Fucosylpeptide 3-Beta-N-Acetylglucosaminyltransferase		0.519223	0.00287538	0.0243524	Upregulated	Protein-coding
ENSG00000254427.3	LINC02696	Long Intergenic Non-Protein Coding RNA 2696	LINC02687, long intergenic non-protein coding RNA 2687	0.518119	0.000567802	0.00829574	Upregulated	lncRNA
ENSG00000280211.1	ENSG00000280211	Novel Transcript		0.517037	0.00115638	0.0133235	Upregulated	lncRNA
ENSG00000234936.1	ENSG00000234936	long intergenic non-protein coding RNA 1126		0.516303	0.00101624	0.0121853	Upregulated	lncRNA
ENSG00000225528.4	TMA7B	Translation Machinery Associated 7 Homolog B		0.516089	0.0075489	0.0478237	Upregulated	Protein-coding
ENSG00000269194.1	ENSG00000269194	Novel Transcript, Antisense To FUZ	LOC105372435	0.51602	4.97272e-05	0.00218614	Upregulated	lncRNA	FUZ
ENSG00000160180.17	TFF3	Trefoil Factor 3		0.515096	0.000157525	0.00391237	Upregulated	Protein-coding		Damage repair	Higher urinary TFF3 levels may indicate ongoing repair of damage in the kidney. A study suggested that urine TFF peptides are associated with renal progression and the outcomes in patients with CKD.	- Astor et al. Trefoil factor 3 predicts incident chronic kidney disease: a case-control study nested within the Atherosclerosis Risk in Communities (ARIC) study. Am J Nephrol 34, 291–297 (2011). - Yamanari et al. Urine Trefoil Factors as Prognostic Biomarkers in Chronic Kidney Disease. Biomed Res Int 2018, 3024698 (2018).
ENSG00000251867.4	ENSG00000251867	Novel Transcript, Antisense To ZBTB10		0.514037	0.00132611	0.0146954	Upregulated	lncRNA	ZBTB10
ENSG00000185052.13	SLC24A3	Solute Carrier Family 24 Member 3		0.512143	0.00211085	0.0197753	Upregulated	Protein-coding
ENSG00000204196.5	RPL12P16	Ribosomal Protein L12 Pseudogene 16		0.51141	0.000211322	0.00456813	Upregulated	Pseudogene
ENSG00000230896.1	ENSG00000230896	Novel Transcript		0.510445	0.00118861	0.0136128	Upregulated	lncRNA
ENSG00000235159.2	LINC02939	Long Intergenic Non-Protein Coding RNA 2939		0.509835	0.00384313	0.0292962	Upregulated	lncRNA
ENSG00000180921.7	FAM83H	Family With Sequence Similarity 83 Member H		0.508592	4.83261e-05	0.00218614	Upregulated	Protein-coding
ENSG00000277511.2	ENSG00000277511	Novel Transcript		0.504603	0.003224	0.0260931	Upregulated	lncRNA
ENSG00000271334.6	LINC02104	Long Intergenic Non-Protein Coding RNA 2104		0.5037	0.000947459	0.0116152	Upregulated	lncRNA
ENSG00000254802.1	ENSG00000254802	Novel Transcript		0.500017	0.00136452	0.0149253	Upregulated	lncRNA
ENSG00000011028.14	MRC2	Mannose Receptor C-Type 2		-0.501431	0.00140025	0.0151659	Downregulated	Protein-coding		DKD	MRC2 is upregulated in human and mouse DKD and promoted mouse mesangial cell proliferation in diabetic nephropathy model.	- Lopez-Silva et al. Circulating Protein and Metabolite Correlates of Histologically Confirmed Diabetic Kidney Disease. Kidney Med 6, 100920 (2024). - Li et al. MRC2 Promotes Proliferation and Inhibits Apoptosis of Diabetic Nephropathy. Anal Cell Pathol (Amst) 2021, 6619870 (2021). (Prior study from 2012 reports MRC2 attenuates renal fibrosis - PMID 22095946).
ENSG00000159399.10	HK2	Hexokinase 2		-0.501538	0.000132026	0.0035141	Downregulated	Protein-coding		Fibrosis	HK2 contributes to kidney fibrosis.	- Zhang et al. Activation of HIF-1α C-terminal transactivation domain promotes tubulointerstitial fibrosis through hexokinase 2-mediated metabolic reprogramming. Cell Signal 127, 111531 (2025).
ENSG00000138669.10	PRKG2	Protein Kinase CGMP-Dependent 2		-0.504797	0.00122982	0.0139844	Downregulated	Protein-coding
ENSG00000111331.14	OAS3	2'-5'-Oligoadenylate Synthetase 3		-0.504916	0.000165131	0.00399287	Downregulated	Protein-coding		Immune, protein synthesis	OAS3 is an enzyme induced by interferons and catalyzes the 2', 5' oligomers of adenosine in order to bind and activate RNase L. This enzyme family plays a significant role in the inhibition of cellular protein synthesis and viral infection resistance.	- https://www.ncbi.nlm.nih.gov/gene/4940
ENSG00000137809.17	ITGA11	Integrin Subunit Alpha 11		-0.508379	0.00183328	0.0180213	Downregulated	Protein-coding		Fibrosis	ITGA11 expression was significantly increased in human fibrotic kidneys and specifically co-localized with α-SMA-positive cells, including vascular smooth muscle cells and interstitial fibroblasts. ITGA11 may also contribute to cardiac fibrosis.	- Bansal et al. Integrin alpha 11 in the regulation of the myofibroblast phenotype: implications for fibrotic diseases. Exp Mol Med 49, e396 (2017). - Talior-Volodarsky et al. α11 integrin stimulates myofibroblast differentiation in diabetic cardiomyopathy. Cardiovasc Res 96, 265–275 (2012).
ENSG00000162896.6	PIGR	Polymeric Immunoglobulin Receptor		-0.512512	0.00315946	0.0257891	Downregulated	Protein-coding		Immune, GWAS locus	GWAS identified a significant association between IgA nephropathy and six SNPs located in PIGR. Biopsy specimens from IgAN patients were positively stained by antibody against the secretory component of PIGR, but corresponding tissues from non-IgAN patients were not. PIGR expression in proximal tubular becomes widespread during kidney disease, correlating to elevated levels of urinary secretory I…	- Obara et al. Association of single-nucleotide polymorphisms in the polymeric immunoglobulin receptor gene with immunoglobulin A nephropathy (IgAN) in Japanese patients. J Hum Genet 48, 293–299 (2003). - Krawczyk et al. Localization and Regulation of Polymeric Ig Receptor in Healthy and Diseased Human Kidney. Am J Pathol 189, 1933–1944 (2019).
ENSG00000168447.11	SCNN1B	Sodium Channel Epithelial 1 Subunit Beta		-0.515545	0.00226029	0.0206994	Downregulated	Protein-coding		Monogenic kidney disease	Mutations in SCNN1B cause Liddle syndrome or pseudohypoaldosteronism type 1.	- https://omim.org/entry/600760 - https://www.ncbi.nlm.nih.gov/gene/6338
ENSG00000115414.21	FN1	Fibronectin 1		-0.516546	0.00532027	0.0371546	Downregulated	Protein-coding		Monogenic kidney disease, fibrosis, podocyte	Mutations in FN1 cause Glomerulopathy with Fibronectin Deposits 2. In the early stage of renal fibrosis, deposition of fibronectin occurs in the early stage of kidney fibrosis, activating integrins, co-localizing with procollagen secretion and forming loose scaffolding for fibrillar collagens. FN1 is upregulated in podocytes by mechanical stress. Inhibition of fibronectin polymerization alleviate…	- https://omim.org/entry/135600 - Liu Y. Cellular and molecular mechanisms of renal fibrosis. Nat Rev Nephrol 7, 684–696 (2011). - Kliewe et al. Fibronectin is up-regulated in podocytes by mechanical stress. FASEB J 33, 14450–14460 (2019). - Bowers et al. Inhibition of fibronectin polymerization alleviates kidney injury due to ischemia-reperfusion. Am J Physiol Renal Physiol 316, F1293–F1298 (201…
ENSG00000166148.4	AVPR1A	Arginine Vasopressin Receptor 1A		-0.520251	0.00536527	0.0373764	Downregulated	Protein-coding
ENSG00000106819.13	ASPN	Asporin		-0.520698	0.00182252	0.0179553	Downregulated	Protein-coding		Fibrosis	ASPN promotes fibrosis in lung and heart, calcification in bone and heart, and is expressed in myofibroblasts and fibroblasts.	- Huang et al. Asporin Promotes TGF-β-induced Lung Myofibroblast Differentiation by Facilitating Rab11-Dependent Recycling of TβRI. Am J Respir Cell Mol Biol 66, 158–170 (2022). - Medzikovic et al. Myocardial fibrosis and calcification are attenuated by microRNA-129-5p targeting Asporin and Sox9 in cardiac fibroblasts. JCI Insight 8, e168655 (2023). - Kalamajski et al. Asporin competes with decor…
ENSG00000177076.6	ACER2	Alkaline Ceramidase 2		-0.550875	0.00562618	0.0385694	Downregulated	Protein-coding		DKD	Acer2 is upregulated in a mouse model of DKD.	- Sas et al. Targeted Lipidomic and Transcriptomic Analysis Identifies Dysregulated Renal Ceramide Metabolism in a Mouse Model of Diabetic Kidney Disease. J Proteomics Bioinform Suppl 14, 002 (2015).
ENSG00000070882.13	OSBPL3	Oxysterol Binding Protein Like 3		-0.55295	3.47606e-05	0.00184118	Downregulated	Protein-coding		Podocyte, cytoskeleton, cell adhesion	OSBPL3 is involved in the regulation of cell adhesion and organization of the actin cytoskeleton. Highly expressed in human podocytes at protein level.	- https://www.ncbi.nlm.nih.gov/gene/26031 - Lehto et al. The R-Ras interaction partner ORP3 regulates cell adhesion. J Cell Sci 121, 695–705 (2008). - https://www.proteinatlas.org/ENSG00000070882-OSBPL3/tissue/kidney#img
ENSG00000158859.10	ADAMTS4	ADAM Metallopeptidase With Thrombospondin Type 1 Motif 4		-0.554979	0.00217548	0.0202028	Downregulated	Protein-coding		Fibrosis	ADAMTS4 is associated with kidney fibrosis, as well as cardiac and lung fibrosis.	- Vojtusek et al. First Characterization of ADAMTS-4 in Kidney Tissue and Plasma of Patients with Chronic Kidney Disease-A Potential Novel Diagnostic Indicator. Diagnostics (Basel) 12, 648 (2022). - Steele et al. Relationship between gene expression and lung function in Idiopathic Interstitial Pneumonias. BMC Genomics 16, 869 (2015). - Vistnes et al. Inhibition of the extracellular enzyme A disin…
ENSG00000173826.15	KCNH6	Potassium Voltage-Gated Channel Subfamily H Member 6	HERG2	-0.556457	0.00656802	0.0430575	Downregulated	Protein-coding
ENSG00000145536.15	ADAMTS16	ADAM Metallopeptidase With Thrombospondin Type 1 Motif 16		-0.558871	0.00240603	0.0216917	Downregulated	Protein-coding		Fibrosis	ADAMTS16 is associated with kidney fibrosis, as well as cardiac fibrosis.	- Zhao et al. A novel role of ADAMTS16 in renal fibrosis through activating TGF-β/Smad signaling. Cell Signal 122, 111347 (2024). - Yao et al. ADAMTS16 activates latent TGF-β, accentuating fibrosis and dysfunction of the pressure-overloaded heart. Cardiovasc Res 116, 956–969 (2020).
ENSG00000184445.12	KNTC1	Kinetochore Associated 1		-0.560155	0.00153096	0.0159501	Downregulated	Protein-coding
ENSG00000146477.6	SLC22A3	Solute Carrier Family 22 Member 3		-0.569133	0.00333458	0.0267394	Downregulated	Protein-coding
ENSG00000260583.1	ENSG00000260583	LINC00515 (Long Intergenic Non-Protein Coding RNA 515) is an RNA Gene, and is affiliated with the lncRNA class.		-0.572754	0.00142093	0.0152772	Downregulated	lncRNA
ENSG00000196083.11	IL1RAP	Interleukin 1 Receptor Accessory Protein		-0.584568	2.12353e-07	0.000234266	Downregulated	Protein-coding		Immune, GWAS locus	IL1RAP expression is increased in lupus nephritis patients that do not respond to therapy, compared to those who do respond. GWAS stage 1 meta-analysis identified SNP in IL1RAP locus as associated with rapid decline in eGFR.	- Parikh et al. Molecular imaging of the kidney in lupus nephritis to characterize response to treatment. Transl Res 182, 1–13 (2017). - Gorski et al. Genome-wide association study of kidney function decline in individuals of European descent. Kidney Int 87, 1017–1029 (2015).
ENSG00000143882.12	ATP6V1C2	ATPase H+ Transporting V1 Subunit C2		-0.587078	6.74071e-05	0.00251473	Downregulated	Protein-coding		Monogenic kidney disease (candidate gene)	ATP6V1C2 has been identified as a novel candidate gene for recessive distal renal tubular acidosis.	- Jobst-Schwan et al. Whole exome sequencing identified ATP6V1C2 as a novel candidate gene for recessive distal renal tubular acidosis. Kidney Int 97, 567–579 (2020)
ENSG00000103226.19	NOMO3	NODAL Modulator 3		-0.588045	0.000500573	0.00765898	Downregulated	Protein-coding
ENSG00000127083.8	OMD	Osteomodulin		-0.593824	0.00375471	0.0289377	Downregulated	Protein-coding		Calcification	OMD contributes to nephrolithiasis and is associated with cardiovascular calcification.	- Zhu et al. Osteogenic-Like Microenvironment of Renal Interstitium Induced by Osteomodulin Contributes to Randall’s Plaque Formation. Adv Sci (Weinh) 11, e2405875 (2024). - Skenteris et al. Osteomodulin attenuates smooth muscle cell osteogenic transition in vascular calcification. Clin Transl Med 12, e682 (2022)
ENSG00000165887.12	ANKRD2	Ankyrin Repeat Domain 2		-0.600168	0.00499895	0.0356062	Downregulated	Protein-coding
ENSG00000142661.19	MYOM3	Myomesin 3		-0.606197	0.000107068	0.00314455	Downregulated	Protein-coding
ENSG00000146072.6	TNFRSF21	TNF Receptor Superfamily Member 21		-0.643035	0.000219717	0.00468005	Downregulated	Protein-coding
ENSG00000144214.10	LYG1	Lysozyme G1		-0.657844	0.00795376	0.0494872	Downregulated	Protein-coding			LYG1 is predicted to enable lysozyme activity.	- https://www.ncbi.nlm.nih.gov/gene/129530
ENSG00000143127.13	ITGA10	Integrin Subunit Alpha 10		-0.665485	0.00136388	0.0149253	Downregulated	Protein-coding		Cell adhesion, collagen	ITGA10 participates in cell adhesion as well as cell-surface mediated signalling, and binds to type IV collagen.	- https://www.ncbi.nlm.nih.gov/gene/8515 - Tulla et al. Selective binding of collagen subtypes by integrin alpha 1I, alpha 2I, and alpha 10I domains. J Biol Chem 276, 48206–48212 (2001)
ENSG00000169508.7	GPR183	G Protein-Coupled Receptor 183		-0.684933	0.00211015	0.0197753	Downregulated	Protein-coding
ENSG00000145244.12	CORIN	Corin, Serine Peptidase		-0.687033	0.00396975	0.0299397	Downregulated	Protein-coding		Blood pressure, immune	CORIN is a key enzyme in the renin–angiotensin–aldosterone system,and expression may be regulated through a feedback loop involving natriuretic peptide. Elevated circulating corin predicted AKI in critically ill patients. Elevated serum corin in patients with cardiac diseases were associated with adverse cardiovascular events and progressive renal dysfunction. When compared with normal individual…	- Chen et al. Circulating corin concentration is associated with risk of mortality and acute kidney injury in critically ill patients. Sci Rep 14, 19848 (2024). - Polzin et al. Decreased renal corin expression contributes to sodium retention in proteinuric kidney diseases. Kidney Int 78, 650–659 (2010). - Sun et al. IL-1β increases urinary corin in patients with primary proteinuric kidney disease…
ENSG00000170074.21	FAM153A	Family With Sequence Similarity 153 Member A		-0.696478	0.00180711	0.0178676	Downregulated	Protein-coding
ENSG00000159860.8	TCAF2P1	TRPM8 Channel Associated Factor 2 Pseudogene 1		-0.697277	0.00560742	0.0385694	Downregulated	Pseudogene
ENSG00000256870.3	SLC5A8	Solute Carrier Family 5 Member 8	SMCT1, Sodium-Coupled Monocarboxylate Transporter 1	-0.721973	0.001184	0.0135682	Downregulated	Protein-coding
ENSG00000231290.7	APCDD1L-DT	APCDD1L Divergent Transcript		-0.730123	0.0063176	0.0418834	Downregulated	lncRNA
ENSG00000172482.5	AGXT	Alanine--Glyoxylate Aminotransferase		-0.750426	0.00265076	0.0230097	Downregulated	Protein-coding		Monogenic kidney disease	Mutations in AGXT cause primary hyperoxaluria type 1.	- https://omim.org/entry/604285
ENSG00000091129.22	NRCAM	Neuronal Cell Adhesion Molecule		-0.7751	6.96275e-05	0.00256094	Downregulated	Protein-coding		Cell adhesion, actin cytoskeleton	NRCAM encodes a neuronal cell adhesion molecule with multiple immunoglobulin-like C2-type domains and fibronectin type-III domains. This ankyrin-binding protein is involved in neuron-neuron adhesion and promotes directional signaling during axonal cone growth. This gene is also expressed in non-neural tissues and may play a general role in cell-cell communication via signaling from its intracellu…	- https://www.ncbi.nlm.nih.gov/gene/4897
ENSG00000182255.7	KCNA4	Potassium Voltage-Gated Channel Subfamily A Member 4		-0.785772	0.00194124	0.0187363	Downregulated	Protein-coding
ENSG00000170579.19	DLGAP1	DLG Associated Protein 1		-0.803441	0.000175269	0.00412501	Downregulated	Protein-coding
ENSG00000277586.4	NEFL	Neurofilament Light Chain		-0.84898	0.00367257	0.0285455	Downregulated	Protein-coding		Cytoskeleton	Serum neurofilament light chain levels were positively associated with the prevalence of CKD and UACR, and negatively correlated with eGFR (kidney function). Neurofilament light chain protein is a component of the neuronal cytoskeleton.	- Lu et al. Association between serum neurofilament light chain levels and chronic kidney disease: a cross-sectional population-based study from the National Health and Nutrition Examination Survey (2013-2014 cycle). Ren Fail 46, 2427178 (2024). - van der Plas et al. Associations between neurofilament light-chain protein, brain structure, and chronic kidney disease. Pediatr Res 91, 1735–1740 (202…
ENSG00000204099.12	NEU4	Neuraminidase 4		-0.863417	0.00104793	0.0124388	Downregulated	Protein-coding		Fibrosis	Expression of neuraminidase 4 was markedly upregulated in mouse fibrotic kidneys induced by folic acid or unilateral ureter obstruction, and this elevation was observed in patients with renal fibrosis. Kidney-specific Neu4 knockdown attenuated the epithelial-to-mesenchymal transition, reduced the production of pro-fibrotic cytokines, decreased cellular senescence and attenuated fibrosis in male m…	- Xiao et al. Targeting Neuraminidase 4 Attenuates Kidney Fibrosis in Mice. Adv Sci (Weinh) 11, e2406936 (2024). - Karhadkar et al. Sialidase inhibitors attenuate pulmonary fibrosis in a mouse model. Sci Rep 7, 15069 (2017)
ENSG00000166828.3	SCNN1G	Sodium Channel Epithelial 1 Subunit Gamma		-0.870168	0.00142535	0.0152994	Downregulated	Protein-coding		Monogenic kidney disease, GWAS locus	Mutations in SCNN1G cause Liddle syndrome or pseudohypoaldosteronism type IB3. GWAS identified strong association of childhood FSGS with SNPs in SCNN1G.	- https://omim.org/entry/600761 - Durand et al. Identification of Novel Genetic Risk Factors for Focal Segmental Glomerulosclerosis in Children: Results From the Chronic Kidney Disease in Children (CKiD) Cohort. Am J Kidney Dis 81, 635-646.e1 (2023).
ENSG00000137878.17	GCOM1	GCOM1, MYZAP-POLR2M Combined Locus	GRINL1A	-0.88321	0.00685644	0.0444914	Downregulated	Protein-coding
ENSG00000137077.8	CCL21	C-C Motif Chemokine Ligand 21		-0.967115	0.0022134	0.0204552	Downregulated	Protein-coding		Fibrosis	Anti-CCL21 antibodies reduced kidney fibrosis, which was confirmed by a decrease in fibrosis in CCR7-null mice with concomitant reduction in macrophage recruitment - suggesting that fibrocytes dependent on CCL21/CCR7 signaling pathways contribute to the pathogenesis of kidney fibrosis. CCR7-positive fibrocytes appear to infiltrate the kidney via CCL21-positive vessels. CCL21/CCR7 signaling pathwa…	- Sakai et al. Secondary lymphoid tissue chemokine (SLC/CCL21)/CCR7 signaling regulates fibrocytes in renal fibrosis. Proc Natl Acad Sci U S A 103, 14098–14103 (2006). - Wada et al. Fibrocytes: a new insight into kidney fibrosis. Kidney Int 72, 269–273 (2007). - Zhou et al. Distribution and expression of fibroblast-specific protein chemokine CCL21 and chemokine receptor CCR7 in renal allografts. …
ENSG00000196277.17	GRM7	Glutamate Metabotropic Receptor 7		-0.987953	0.0039912	0.0300777	Downregulated	Protein-coding		GWAS locus	GWAS for AKI following coronary bypass graft surgery identified genome-wide significant risk locus rs13317787 in GRM7|LMCD1-AS1 intergenic region. GWAS for urinary albumin excretion identified a risk locus in GRM7.	- Stafford-Smith et al. Genome-wide association study of acute kidney injury after coronary bypass graft surgery identifies susceptibility loci. Kidney Int 88, 823–832 (2015). - Okuda et al. Genome-wide association study identifies new loci for albuminuria in the Japanese population. Clin Exp Nephrol 24, 1–9 (2020).
ENSG00000122733.12	PHF24	PHD Finger Protein 24		-1.03682	0.00635632	0.042073	Downregulated	Protein-coding
ENSG00000159167.12	STC1	Stanniocalcin 1		-1.03933	0.000266343	0.00526289	Downregulated	Protein-coding		GWAS locus	GWAS of estimated glomerular filtration rate (eGFR) identified a risk locus in STC1 as negatively associated with cystatin C eGFR. Patients with FSGS with collapsing features and APOL1 high-risk genotype showed increased glomerular staining of STC1 (compared to normal glomeruli and wild-type APOL1 alleles), diffusely detected in the glomerular endothelium. Studies report STC1 has antioxidant, ant…	- Köttgen et al. Multiple loci associated with indices of renal function and chronic kidney disease. Nat Genet 41, 712–717 (2009). - McNulty et al. A glomerular transcriptomic landscape of apolipoprotein L1 in Black patients with focal segmental glomerulosclerosis. Kidney Int 102, 136–148 (2022). - Mookerjee et al. Stanniocalcin-1: A Novel Mediator in Diabetic Kidney Disease and Cardiovascular Di…
ENSG00000128218.8	VPREB3	V-Set Pre-B Cell Surrogate Light Chain 3		-1.10981	0.0062207	0.0412895	Downregulated	Protein-coding
ENSG00000163817.17	SLC6A20	Solute Carrier Family 6 Member 20		-1.18449	0.0079002	0.0492874	Downregulated	Protein-coding		Monogenic kidney disease	SLC6A20 encodes a protein that belongs to the sodium:neurotransmitter symporter (SNF) family and functions as a proline transporter expressed in kidney and small intestine. Mutations in this gene are associated with Hyperglycinuria and Iminoglycinuria.	- https://www.ncbi.nlm.nih.gov/gene/54716
ENSG00000204965.9	PCDHA5	Protocadherin Alpha 5		-1.19193	0.00277111	0.0237316	Downregulated	Protein-coding
ENSG00000269404.7	SPIB	Spi-B Transcription Factor		-1.21454	0.00791006	0.0492874	Downregulated	Protein-coding
ENSG00000100170.10	SLC5A1	Solute Carrier Family 5 Member 1	SGLT-1	-1.30798	0.00417652	0.0310949	Downregulated	Protein-coding		Cellular injury	SLC5A1 encodes sodium-glucose co-transporter 1, has deleterious effects on recovery from AKI.	- Nespoux et al. Gene deletion of the Na+-glucose cotransporter SGLT1 ameliorates kidney recovery in a murine model of acute kidney injury induced by ischemia-reperfusion. Am J Physiol Renal Physiol 316, F1201–F1210 (2019).
ENSG00000162873.15	KLHDC8A	Kelch Domain Containing 8A		-1.37445	0.00762167	0.0481674	Downregulated	Protein-coding
ENSG00000163295.5	ALPI	Alkaline Phosphatase, Intestinal		-1.37956	0.00147989	0.0156424	Downregulated	Protein-coding
ENSG00000290573.1	ENSG00000290573	Novel Transcript		-1.40982	0.00056409	0.00825823	Downregulated	lncRNA
ENSG00000103888.17	CEMIP	Cell Migration Inducing Hyaluronidase 1	KIAA1199	-1.41019	0.00125265	0.0141516	Downregulated	Protein-coding		Fibrosis	Therapeutic DNA vaccine encoding CEMIP ameliorated kidney fibrosis in obesity by inhibiting the Wnt/β-catenin pathway.	- Chen et al. Therapeutic DNA vaccine encoding CEMIP (KIAA1199) ameliorates kidney fibrosis in obesity through inhibiting the Wnt/β-catenin pathway. Biochim Biophys Acta Gen Subj 1865, 130019 (2021).
ENSG00000152822.15	GRM1	Glutamate Metabotropic Receptor 1		-1.48866	0.000473714	0.00736893	Downregulated	Protein-coding		Actin cytoskeleton, podocyte	In the podocyte, GRM1 regulates actin cytoskeleton, foot process morphology and intercellular signaling in the podocyte. Mice lacking Grm1 exhibit albuminuria and glomerular damage.	- Armelloni et al. Urinary mRNA Expression of Glomerular Podocyte Markers in Glomerular Disease and Renal Transplant. Diagnostics (Basel) 11, 1499 (2021). - Puliti et al. Albuminuria and glomerular damage in mice lacking the metabotropic glutamate receptor 1. Am J Pathol 178, 1257–1269 (2011).
ENSG00000133863.9	TEX15	Testis Expressed 15, Meiosis And Synapsis Associated		-1.52072	0.00490922	0.0351033	Downregulated	Protein-coding
ENSG00000172724.12	CCL19	C-C Motif Chemokine Ligand 19		-1.64048	0.000949924	0.0116153	Downregulated	Protein-coding		Fibrosis, DKD, immune	CCL19-producing fibroblasts can contribute to inflammation and fibrosis. CCL19 is upregulated in DKD and proposed as a biomarker of disease. In a single-cell RNA-seq spatial transcriptomics atlas of human diabetic kidney disease, enrichment of DKD was evident in venous endothelial cells and fibroblasts with elevated CCL19 expression. miR-325-3p inhibits renal inflammation and fibrosis by targetin…	- Sato & Yanagita. Resident fibroblasts in the kidney: a major driver of fibrosis and inflammation. Inflamm Regen 37, 17 (2017). - Chen et al. Identification of CCL19 as a Novel Immune-Related Biomarker in Diabetic Nephropathy. Front Genet 13, 830437 (2022). - Chen et al. Single-cell RNA-seq with spatial transcriptomics to create an atlas of human diabetic kidney disease. FASEB J 37, e22938 (2023…
ENSG00000117069.15	ST6GALNAC5	ST6 N-Acetylgalactosaminide Alpha-2,6-Sialyltransferase 5		-1.7988	6.44713e-05	0.00246912	Downregulated	Protein-coding
ENSG00000116690.13	PRG4	Proteoglycan 4		-1.83671	9.88352e-06	0.00105732	Downregulated	Protein-coding
ENSG00000145321.13	GC	GC Vitamin D Binding Protein		-2.54986	2.85089e-05	0.00165429	Downregulated	Protein-coding		Immune, actin cytoskeleton	GC encodes vitamin D binding protein (VDBP). VDBP binds actin with very high affinity within specific cells and extracellularly, thereby preventing the formation of polymeric actin fibrils in the circulation after tissue damage. In a study of acute decompensated heart failure (ADHF), urinary VDBP in patients with ADHF at hospitalization was > 3x higher than in healthy subjects, with the highest l…	- Fraser et al. Commentary: Cellular functions of vitamin D-binding protein. Comp Biochem Physiol A Mol Integr Physiol 305, 111848 (2025). - Bouillon et al. Vitamin D Binding Protein: A Historic Overview. Front Endocrinol (Lausanne) 10, 910 (2019). - Diaz-Riera et al. Vitamin D Binding Protein and Renal Injury in Acute Decompensated Heart Failure. Front Cardiovasc Med 9, 829490 (2022). - Kew R. T…
ENSG00000211663.2	IGLV3-19	Immunoglobulin Lambda Variable 3-19		-2.59308	0.00281521	0.0239913	Downregulated	Protein-coding		Immune
ENSG00000239855.1	IGKV1-6	Immunoglobulin Kappa Variable 1-6		-2.89027	0.00785176	0.0490621	Downregulated	Protein-coding		Immune
ENSG00000241294.1	IGKV2-24	Immunoglobulin Kappa Variable 2-24		-3.29749	0.0048899	0.0350305	Downregulated	Protein-coding		Immune
ENSG00000211652.2	IGLV7-43	Immunoglobulin Lambda Variable 7-43		-3.50621	0.00272069	0.0234155	Downregulated	Protein-coding		Immune
ENSG00000180869.4	LINC01555	Long Intergenic Non-Protein Coding RNA 1555 // C1orf180		-4.06928	5.4696e-05	0.00226793	Downregulated	lncRNA
ENSG00000144820.8	ADGRG7	Adhesion G Protein-Coupled Receptor G7		-8.60199	0.00325552	0.0262475	Downregulated	Protein-coding
